# Testing alternative phylogenetic hypotheses for the tent tortoise species complex (Reptilia, Testudinidae) using multiple data types and methods

**DOI:** 10.1101/2020.11.02.364745

**Authors:** Zhongning Zhao, Neil Heideman, Jaco Oosthuizen, Margaretha D. Hofmeyr

## Abstract

We examined genetic differentiation in the highly polymorphic and taxonomically confusing tent tortoise (*Psammobates tentorius*) species complex in southern Africa, using three types of molecular markers (nDNA, mtDNA and microsatellite DNA) and morphological data. The Approximate Bayesian Computation based simulation analyses advocated an alternative phylogenetic hypothesis for the tent tortoise species complex, which was better and more inclusive in explaining its genealogical history. Based on the evidence derived from the sequence, microsatellite and morphology data, a four species scheme (among the seven mtDNA clades) appears to be the best taxonomic solution for the systematic puzzle of the *P. tentorius* species complex, namely, “C1+C4+C5+C7”, “C3”, “C2” and “C6”. The microsatellite datasets yielded similar genetic structure and gene flow patterns among the seven mtDNA clades in comparison to the sequence DNA. Evidence was found of possible hybridization between C1 and C2 in their intergradation zone, but not between C2 and C4. Results of the inbreeding analyses provided strong evidence of inbreeding in the eastern population of C1 and southern population of C2, which may be indicative of a bottleneck effect.
