## Supplementary Table S2 for "Testing alternative phylogenetic hypotheses for the tent tortoise species complex (Reptilia, Testudinidae) using multiple data types and methods"

### Sheet: Sheet1
	Table S2. Primers used in the study with corresponding oligo sequences, optimized annealing temperatures and sources.
	Gene	Amplicon size	Primer name	Oligo sequence 5' - 3'	Optimum annealing temperature	Source
	ND4 & adjacent tRNA-His & Ser	830-870bp	H-Leu	5' - ATT ACT TTT ACT TGG ATT TGC ACC A - 3'	60 °C	Stuart and Parham, 2004
			L-ND4	5' - GTA GAA GCC CCA ATC GCA G - 3'	60 °C	Stuart and Parham, 2004
	Cytb	728-761bp	WWF	5' - AAA YCA YCG TTG TWA TTC AAC TAC - 3'	50 °C	Whiting et al., 2003
			Cytb R2	5' - GGG TGR AAK GGR ATT TTA TC - 3'	50 °C	Whiting et al., 2003
	12 S rRNA	441-456bp	L 1091	5' - AAA AAG CTT CAA ACT GGG ATT AGA TAC CCC ACT AT - 3'	62 °C	Kocher et al., 1989
			H 1478	5' - TGA CTG CAG AGG GTG ACG GGC GGT GTG T - 3'	62 °C	Kocher et al., 1989
	16 S rRNA	563-593bp	16S AR	5' - CGC CTG TTT ATC AAA AAC AT - 3'	50 °C	Palumbi et al., 1991
			16S BR	5' - CCG GTC TGA ACT CAG ATC ACG T - 3'	50 °C	Palumbi et al., 1991
	PRLR	556-581bp	PRLR_f1	5' - GAC ARY GAR GAC CAG CAA CTR ATG CC - 3'	58 °C	Townsend et al. 2008
			PRLR_r3	5' - GAC YTT GTG RAC TTC YAC RTA ATC CAT - 3'	58 °C	Townsend et al., 2008
