## Supplementary Table S3 for "Testing alternative phylogenetic hypotheses for the tent tortoise species complex (Reptilia, Testudinidae) using multiple data types and methods"

### Sheet: Sheet1
	Table S3. Allele size ranges, repeat motifs with their NCBI GenBank accession numbers, Multiply-mix reaction grouping schemes, the oligo-nucleotide sequences of primers with dyes, optimal annealing temperatures and the sources of primers of all microsatellite DNA markers tested in this study.
Loci	Allele size range (bp)	Repeat motif	Repeat motif accession	Multiply-mix Group	Oligo sequence 5' - 3'	Optimum annealing temperature	annealing temperature in Multiply-mix	Source
58HDZ242	165-213	(CA)2CT(CA)3	MN369719	B	F: 6FAM-5'-TGT GCT GCT TGT GTT CTC ATA C-3'	60 °C	60 °C	Orozco-terWengel et al., 2013
					R: 5'-GCT GAT TAG CCT GGT CCT TTC-3'
58HDZ415	105-220	(AT)25(AC)10	MN369720	F	F: 6FAM-5'-TGT CTC TCA CAG GGG GCA G-3'	60 °C	60 °C	Orozco-terWengel et al., 2013
					R: 5'-CAC ACA AAA TGA TTC GTT CCT TAC-3'
RAD932	127-216	(GT)3	MN369732	E	F: 6FAM-5′-GGTAGATAGTTCCTTCAGCCTTG-3′	60 °C	60 °C	Paquette et al., 2005
					R: 5′-TCCCCTCTTTTTCTGTCTCATAG-3′
15HDZ239	178-329	(CA)26(CT)23	MN369717	F	F: 6HEX-5'-CAC ATT GGT CCT CTC GTC AG-3'	60 °C	60 °C	Mandimbihasina et al., 2009
					R: 5'-AGT AAC TTC AGT GGG CTT TGG-3'
15HDZ20	140-188	(CA)14	MN369716	B	F: 6HEX-5'-TGG CAG TGT TCT TGT ATT ATT CC-3'	62 °C	60 °C	Mandimbihasina et al., 2009
					R: 5'-TAG TTG GGA TAG TGG GGT AGG-3'
15HDZ604	215-231	(TG)5(AG)6	MN369718	E	F: 6HEX-5'-TTA GAG GTG TGC TGT GCT GG-3'	60 °C	60 °C	Mandimbihasina et al., 2009
					R: 5'-TTT GTG TCT TGA GGG GTG C-3'
GP19	NA	NA	NA	NA	F: NED-5′-GCAGGACAGTGCCACACTA-3′	NA	NA	Schwartz et al., 2003
					R: 5′-CAGCCATATTAATGACAATCTG-3′
GP30	NA	NA	NA	NA	F: 6FAM-5′-GAATGCAGCACTGCTTGGTA-3′	NA	NA	Schwartz et al., 2003
					R: 5′-CGAAGAGGGAGCACGTTTAG-3′
GP96	134-185	(GA)8	MN369728	A	F: NED-5′TCAGTTACCGGATAATGTTCAGTG-3′	57 °C	58 °C	Schwartz et al., 2003
					R: 5′-TGCTGTTACCTCGTGCATGT-3′
GP61	173-191	(AC)7	MN369726	A	F: 6HEX-5′-GCATTAAACCATTGTGCCTCA-3′	60 °C	58 °C	Schwartz et al., 2003
					R: 5′-AGTGGTGGTCGAAGTGGAAC-3′
GP81	374-399	(CT)4(TTTA)2(TG)4(AG)3	MN369727	A	F: 5′-TCACACAAACCCCATCCATA-3′	57 °C	58 °C	Schwartz et al., 2003
					R: 6HEX-5′-TCCATTGAATTGCCATCTGA-3′
GP102	266-324	(GT)5CTGTCTT(TCTG)3(TC)9	MN369729	A	F: 6FAM-5′-AGCTGCCTGACTGCTATGCT-3′	57 °C	58 °C	Schwartz et al., 2003
					R: 5′-GCATAATCAGCATCAACAACAAA-3′
Maucas22	95-186	(ATCT)17	MN369731	C	F: NED-5’-TCTGTCCCCATACACCCTTC-3’	56 °C	59 °C	Vamberger et al., 2001
					R: 5’-CTGCTGCCTGGTTGTAATTG-3’
Maucas01	90-137	(AGAT)21	MN369730	D	F: NED-5’-TGAATAGATAGAGGGAGTGTCTGG-3’	56 °C	58 °C	Vamberger et al., 2001
					R: 5’-TGAACCTGCGAAAATACTGC-3’
Test10	159-238	(CA)9	MN369733	C	F: NED-5’-AGACTCTCTGTGATGGTAATAGCA-3’	60 °C	59 °C	Forlani et al., 2005
					R: 5’-GATTTTCATTGGCATATAAGACACA-3’
Test56	186-301	(CT)14(CA)6	MN369734	D	F: 6FAM-5’-GATATGCAGGCAAACAGGCT-3’	56 °C	58 °C	Forlani et al., 2005
					R: 5’-CAGGAATCTGTGCATGATTGA-3’
GAL45	80-160	(GT)23	MN369721	D	F: 6FAM-5’-TATCTCCTTCCACACGGAGATGGG-3’	62 °C	58 °C	Ciofi et al., 2002
					R: 5’-CCCCAAAGTAAAGTTAGCTCTCTCA-3’
GAL50	83-165	(GT)35(AC)6(AG)5	MN369722	C	F: 6FAM-5’-TGGGACAGGCAAACTAACAAAACTT-3’	62 °C	59 °C	Ciofi et al., 2002
					R: 5’-TGCAGAAGTTAATCCCTTTCTCCTT-3’
GAL75	NA	NA	NA	NA	F: 6HEX-5’- GAAGCCATTTACCACAAACTTATT-3’	NA	NA	Ciofi et al., 2002
					R: 5’-GTTACCATAGCATTCCTGATTATAG-3’
GAL100	87-126	(GT)8	MN369723	C	F: PET-5’-TCTTAATAAATTCCATGAGTTGAGCT-3’	57 °C	59 °C	Ciofi et al., 2002
					R: 5’-AGGGTGATTTCATAAACAAACAGAA-3’
GAL127	81-101	(GT)7	MN369724	D	F: 6HEX-5’-TAACTATAAACATCAACTGGCAGAA-3’	57 °C	58 °C	Ciofi et al., 2002
					R: 5’-GTTTAGTGTCATCTGCATATGC-3’
GAL263	70-79	(GT)6	MN369725	D	F: PET-5’-GGGAAAGTACTATTTCCAGAGCTGG-3’	62 °C	58 °C	Ciofi et al., 2002
					R: 5’-GCTGAGGCTAGCTAATTTTTATGT-3’
