## Supplementary Table S4 for "Testing alternative phylogenetic hypotheses for the tent tortoise species complex (Reptilia, Testudinidae) using multiple data types and methods"

### Sheet: Sheet1
		Table S4: Optimal partition scheme, substitution model, likelihood score (-InL), Gamma shape, proportion of estimated invariant and Homogeneity Test results.
		Partition scheme	Model	-InL	Gamma shape	P-inv	Homogeneity Test (p - value)
		12S	TIM3+I+G	1733.56	0.661	0.397	NS
		16S	TIM2+I+G	2096.84	0.58	0.511	NS
		Cyt-b_1	TPM2uf+I	1090.84	NA	0.6	NS
		ND4_2, Cyt-b_2	TPM3uf+G	648.6	0.1	NA	NS
		Cyt-b_3	TVM+I+G	2250.85	4.99	0.03	***
		ND4_1	TrN+G	1254.58	0.306	NA	NS
		ND4_3	TIM1+G	2303.49	2.41	NA	***
		tRNA	TrN+G	448.23	0.35	NA	NS
		PRLR_1	TPM1uf+I	338.38	NA	0.79	NS
		PRLR_2	TrN+G	379.73	0.45	NA	NS
		PRLR_3	K80	438.53	NA	NA	NS
		Note: " * " - p < 0.05
		" ** " - p < 0.01
		" *** " indicate p < 0.0001
		"NS" - Not significant
		"NA"- Not applicable
