## Supplementary Table S5 for "Testing alternative phylogenetic hypotheses for the tent tortoise species complex (Reptilia, Testudinidae) using multiple data types and methods"

### Sheet: Table S2
							Table S5. GenBank accession numbers for all outgroups used in the study. Also, the seven calibration nodes with their mean and range as used in the study with literature referenced.
							NCBI Gene Bank Accession Number
Node	Ma (range)	Node	Ma (range)	Node	Ma (range)	Outgroup sample	12S	16S	Cytb	ND4	PRLR	tRNA-His & Ser	References
						Gopherus sp.	AY434630	AF020886	AY434562	AY673591	-	-	Cunningham 2002; Hofmeyr et al. 2017
				CD6	13.6 (12.7-14.5)	Kinixys belliana	KX346269	KX346303	DQ497312	HE662266	KX346380	-
						Kinixys spekii	HE662234	KX346304	AY678398	HE662310	KX346379	-
						Manouria emys	KX355554	KX355556	AY434563	KX355558	KX355560	-
				CD7	30.5 (24.7-36.29)	Pyxis arachnoides	AF020880	KX346306	DQ497319	KX346344	KX346381	-
						Astrochelys radiata	KX346270	KX346307	DQ497304	KX346345	KX346382	-
CD1	34.2 (23-45.37)			CD5	29.4 (19-39.72)	Psammobates geometricus	KX346287	KX346324	AY678371	KX346363	KX346399	-
						Psammobates oculifer	MH397345	MH397339	MH429624	MH429618	MH429630	MK694622
						Psammobates tentorius	All given in Supplementary Table S1					-
						Stigmochelys pardalis	MH397346	MH397340	MH429625	MH429619	MH429631	MK694643
		CD3	23.9 (18.3-29.51)			Chersina angulata_1	MH397341	MH397335	MH429620	MH429614	MH429626	MK694354
						Chersina angulata_2	MH397342	MH397336	MH429621	MH429615	MH429627	MK694355
				CD4	15.3 (12.4-18.28)	Chersobius boulengeri	DQ497254	KX346320	DQ497308	KX346358	KX346394	-
						Chersobius signatus	KX346280	KX346318	DQ497309	GU139232	KX346391	-
		CD2	24.6 (23-26.14)			Homopus areolatus	KX346277	KX346312	AY678323	KX346350	KX346386	-
						Homopus femoralis_10771	MH397343	MH397337	MH429622	MH429616	MH429628	MK694390
						Homopus femoralis_175	MH397344	MH397338	MH429623	MH429617	MH429629	MK694391
