## Supplementary Table S7 for "Testing alternative phylogenetic hypotheses for the tent tortoise species complex (Reptilia, Testudinidae) using multiple data types and methods"

### Sheet: Morphological coding All
		Table S7. The list of all phenotypic characters used in this study, together with detailed information on specimens and their clade, locality collected, country, sexes and life stage. "F" = female, "M" = male. "A"= Adult, "J" = juvenile. "PEM R", specimens from Port Elizabeth Museum, "ZPT", specimens measured in this study, "ZR", specimens from Cape Town Iziko Museum, "SMN", specimens stored in N…
Specimen	Country	Locality	Clade	Sex	SexCode	Stage	Stripe fork	Dull stripe	Solid PCB	Radiated dense PCB	Radiated sparse PCB	Blank plastron	Distinct Horizontal plastron ray	Plastron side ray	Thick ray	Thin ray	Increasing ray	Equal ray	Cone ray	X-ray mix	Ray Thickness	Discontinued stripe level	Head smoothness	Apical ring size	Tip ring X	Tip ring spot	Tip ring knob	Drab radiate	Orange head skin	Orange buttock	Orange plastron	Orange stripe	Red strip	Red marginal	Light phase	Dark phase	Whitish head block	Black head tip speckle	Yellowish head block	Buttock tubercle	Gular triangle mark	Triple mark	Carapace smoothness	Knob scute status	Doomed carapace	Forelimb BW border	Shell thickness	Ray density	Bend ray
PEM R10820	South Africa	Aberdeen	1	F	2	A	0	0	1	0	0	0	0	1	1	2	2	1	0	0	1	1	1	1	0	1	1	0	1	1	0	0	0	0	0	1	0	1	2	3	1	0	1	3	3	3	1	3	0
PEM R10832	South Africa	Aberdeen	1	F	2	A	1	2	1	0	0	0	0	1	1	2	1	2	0	0	1	1	1	1	0	0	1	2	1	1	0	0	0	0	0	1	0	1	1	3	1	0	1	3	3	3	1	2	0
PEM R10833	South Africa	Aberdeen	1	F	2	A	0	0	1	0	0	0	0	0	2	1	2	2	0	0	2	0	1	1	0	0	1	0	1	1	0	0	0	0	0	2	0	1	1	3	1	0	1	2	2	3	1	1	0
PEM R15196	South Africa	Aberdeen	1	F	2	A	2	1	1	0	0	0	0	0	2	2	2	1	1	0	3	1	1	1	0	0	1	0	1	1	0	0	0	0	3	0	0	1	1	2	1	0	1	3	3	1	1	3	0
PEM R15219	South Africa	Aberdeen	1	F	2	A	2	1	1	0	0	0	0	1	2	2	2	1	1	0	3	1	1	1	0	0	1	0	1	1	0	0	0	0	3	0	0	1	2	3	1	0	1	3	3	1	1	3	0
PEM R15318	South Africa	Aberdeen	1	F	2	A	1	0	1	0	0	0	0	0	2	1	2	1	1	0	3	1	1	1	0	0	1	0	1	1	0	0	0	0	3	0	0	1	2	3	1	0	1	3	3	1	1	3	0
PEM R10845	South Africa	Albany	1	F	2	A	1	0	1	0	0	0	0	0	1	2	2	1	0	0	1	1	1	1	1	0	1	0	1	1	0	0	0	0	0	1	0	1	1	3	1	0	1	3	3	3	1	3	0
ZPT041	South Africa	Beaufort West	1	F	2	A	1	3	1	0	0	0	0	3	2	2	2	3	0	0	2	3	1	2	0	3	0	2	1	1	0	1	0	0	1	0	1	1	2	1	1	0	2	2	3	2	1	3	0
ZPT042	South Africa	Beaufort West	1	F	2	A	3	1	1	0	0	0	0	1	3	2	3	1	1	0	2	1	1	1	0	3	0	0	1	1	0	0	0	0	1	0	1	1	2	2	1	0	2	1	3	2	1	3	0
ZPT046	South Africa	Beaufort West	1	F	2	A	0	3	1	0	0	0	0	1	2	2	2	2	0	0	2	3	1	2	0	1	0	1	0	1	0	1	0	0	0	1	1	1	3	1	1	0	2	2	2	3	1	2	0
ZPT047	South Africa	Beaufort West	1	F	2	A	0	2	1	0	0	0	0	0	2	2	2	1	0	0	2	2	1	1	1	0	0	1	0	1	0	1	0	0	0	1	0	1	2	1	1	0	1	2	3	3	1	1	0
ZPT048	South Africa	Beaufort West	1	F	2	A	0	2	1	0	0	0	0	1	2	1	2	2	0	0	2	2	1	1	1	0	0	0	0	1	0	1	0	0	0	1	0	1	2	1	1	0	1	2	2	3	1	1	0
ZPT090	South Africa	Beaufort West	1	F	2	A	0	0	1	0	0	0	0	0	1	3	2	2	0	0	1	3	1	1	1	1	1	0	1	1	0	0	0	0	0	1	1	1	3	1	1	0	1	3	3	3	1	1	0
PEM R10802	South Africa	Graaff-Reinet	1	F	2	A	1	0	1	0	0	0	0	0	2	2	2	1	0	0	2	1	1	1	0	0	1	0	1	1	0	0	0	0	1	0	0	1	2	1	1	0	1	3	3	1	1	3	0
PEM R10804	South Africa	Graaff-Reinet	1	F	2	A	0	0	1	0	0	0	0	0	0	1	2	1	0	0	1	1	1	1	0	0	1	0	1	1	0	0	0	0	0	3	0	1	1	1	1	0	1	3	3	1	1	1	0
PEM R10808	South Africa	Graaff-Reinet	1	F	2	A	2	0	0	0	1	0	0	0	2	1	2	0	0	0	3	1	1	1	0	0	1	0	1	1	0	0	0	0	3	0	0	1	3	3	1	0	1	2	3	2	1	3	0
PEM R15209	South Africa	Graaff-Reinet	1	F	2	A	1	0	1	0	0	0	0	1	1	2	2	1	0	0	2	1	1	1	0	0	1	0	1	1	0	0	0	0	3	0	0	1	2	1	1	0	1	3	3	1	1	3	0
PEM R15231	South Africa	Graaff-Reinet	1	F	2	A	3	0	1	0	0	0	0	0	2	1	2	1	1	0	3	2	1	1	1	0	1	0	1	1	0	0	0	0	3	0	0	1	3	3	1	0	1	3	3	1	1	3	0
PEM R15046	South Africa	Grahamstown	1	F	2	A	1	0	1	0	0	0	0	0	2	2	2	0	0	0	2	1	1	1	0	0	1	0	1	1	0	0	0	0	1	0	0	1	1	3	1	0	1	3	3	1	1	3	0
PEM R15092	South Africa	Grahamstown	1	F	2	A	2	0	0	0	1	0	0	0	2	0	2	1	1	0	3	1	1	1	0	1	0	0	1	1	0	0	0	0	1	0	0	1	3	3	1	0	1	1	2	1	1	2	0
PEM R10771	South Africa	Jansenville	1	F	2	A	0	0	1	0	0	0	0	0	2	2	2	1	1	0	3	3	1	1	1	0	1	0	1	1	0	0	0	0	2	0	0	1	2	3	1	0	1	3	3	3	1	2	0
PEM R15044	South Africa	Jansenville	1	F	2	A	0	0	1	0	0	0	0	0	2	1	2	1	1	0	3	3	1	1	1	0	1	0	1	1	0	0	0	0	3	0	0	1	2	3	1	0	2	3	3	1	1	3	0
PEM R15326	South Africa	Jansenville	1	F	2	A	2	0	1	0	0	0	0	0	0	2	2	2	0	0	1	3	1	1	1	0	1	0	1	1	0	0	0	0	1	0	0	1	1	3	1	0	1	3	3	1	1	3	0
ZPT035	South Africa	Matjiesfontein	1	F	2	A	1	0	1	0	0	0	0	1	0	3	1	3	0	0	1	1	1	1	0	0	1	0	1	1	0	0	0	0	0	3	1	1	2	1	1	0	1	3	3	3	1	2	0
ZPT038	South Africa	Matjiesfontein	1	F	2	A	0	3	1	0	0	0	0	0	2	3	2	3	0	0	3	0	1	2	0	0	1	3	1	1	0	0	0	0	3	0	1	1	2	1	1	0	2	2	3	3	1	3	0
ZPT096	South Africa	Matjiesfontein	1	F	2	A	2	0	1	0	0	0	0	0	3	1	3	1	1	0	3	2	1	1	1	0	1	0	0	1	0	0	0	0	3	0	1	1	3	1	1	0	2	3	3	3	1	1	0
ZPT099	South Africa	Matjiesfontein	1	F	2	A	0	3	1	0	0	0	0	0	3	3	3	2	0	0	1	0	1	3	0	0	1	3	0	1	0	0	0	0	3	0	1	1	3	1	1	0	2	2	3	2	1	3	0
ZPT102	South Africa	Matjiesfontein	1	F	2	A	0	2	1	0	0	0	0	0	0	3	1	3	0	0	1	1	1	3	0	0	1	0	1	1	0	0	0	0	1	0	1	1	1	0	1	0	2	2	3	3	1	3	0
ZPT104	South Africa	Matjiesfontein	1	F	2	A	0	2	1	0	0	0	0	0	1	3	0	3	0	0	1	1	1	3	0	0	1	2	1	1	0	1	0	0	0	2	1	1	1	0	1	0	1	2	3	3	1	2	0
PEM R10807	South Africa	Pearston	1	F	2	A	1	0	1	0	0	0	0	0	0	2	1	2	0	0	1	2	1	1	0	1	1	0	1	1	0	0	0	0	0	3	0	1	1	3	1	0	1	3	3	3	1	2	0
PEM R10825	South Africa	Pearston	1	F	2	A	0	1	1	0	0	0	0	0	2	1	2	1	1	0	3	2	1	1	1	0	0	0	1	1	0	0	0	0	3	0	0	1	1	3	1	0	1	3	3	2	1	3	0
PEM R15034	South Africa	Prince Albert	1	F	2	A	1	0	1	0	0	0	0	0	2	3	2	2	0	0	2	1	2	1	0	0	0	0	1	1	0	0	0	0	2	0	0	1	2	2	1	0	2	2	3	3	1	3	0
ZPT045	South Africa	Prince Albert	1	F	2	A	1	2	1	0	0	0	0	0	2	2	1	3	0	0	2	3	1	1	0	1	0	0	0	0	0	0	0	0	3	0	0	1	3	3	0	0	2	1	2	2	1	3	0
RC2	South Africa	Richmond	1	F	2	A	2	0	1	0	0	0	0	0	2	0	3	0	0	0	3	1	1	1	1	0	1	0	0	0	0	0	0	0	2	0	0	1	3	1	1	0	1	3	3	3	1	2	0
PEM R10767	South Africa	Somerset East	1	F	2	A	1	1	1	0	0	0	0	0	2	1	2	2	0	0	3	2	1	1	1	0	1	0	1	1	0	0	0	0	3	0	0	1	1	3	1	0	1	3	3	1	1	3	0
PEM R10772	South Africa	Somerset East	1	F	2	A	0	0	1	0	0	0	0	0	1	2	2	2	0	0	2	2	1	1	1	0	0	0	1	1	0	0	0	0	2	0	0	1	2	2	1	0	1	3	3	1	1	3	0
PEM R10781	South Africa	Somerset East	1	F	2	A	0	0	1	0	0	0	0	0	2	2	2	2	0	0	3	3	1	1	0	0	1	0	1	1	0	0	0	0	2	0	0	1	2	2	1	0	1	3	3	1	1	3	0
PEM R15043	South Africa	Somerset East	1	F	2	A	2	0	1	0	0	0	0	0	2	1	2	1	0	0	3	1	1	1	1	0	1	0	1	1	0	0	0	0	3	0	0	1	3	3	1	0	1	3	3	1	1	3	0
PEM R15045	South Africa	Somerset East	1	F	2	A	1	0	1	0	0	0	0	0	2	1	2	1	0	0	3	2	1	1	1	0	0	0	1	1	0	0	0	0	3	0	0	1	2	3	1	0	1	3	3	1	1	3	0
PEM R15194	South Africa	Somerset East	1	F	2	A	3	0	1	0	0	0	0	0	2	1	2	1	1	0	3	3	1	1	1	0	1	0	1	1	0	0	0	0	2	0	0	1	1	3	1	0	1	3	3	1	1	3	0
PEM R15215	South Africa	Somerset East	1	F	2	A	0	0	1	0	0	0	0	0	2	1	2	1	0	0	3	1	1	1	1	0	1	0	1	1	0	0	0	0	0	1	0	1	1	1	1	0	1	3	3	1	1	3	0
PEM R15216	South Africa	Somerset East	1	F	2	A	1	0	1	0	0	0	0	0	2	1	2	1	0	0	3	1	1	1	0	0	1	0	1	1	0	0	0	0	3	0	0	1	2	3	1	0	1	3	3	1	1	3	0
PEM R15325	South Africa	Somerset East	1	F	2	A	1	0	1	0	0	0	0	0	2	1	2	1	0	0	3	1	1	1	1	0	1	0	1	1	0	0	0	0	1	0	0	1	1	3	1	0	1	3	3	1	1	2	0
PEM R15033	South Africa	Steytlerville	1	F	2	A	0	1	1	0	0	0	0	0	0	2	1	2	0	0	1	3	1	1	1	0	1	0	1	1	0	0	0	0	2	0	0	1	2	2	1	0	1	3	3	1	1	3	0
PEM R15321	South Africa	Steytlerville	1	F	2	A	0	0	1	0	0	0	0	1	0	2	1	2	0	0	1	3	1	1	0	1	1	0	1	1	0	0	0	0	0	3	0	1	1	2	1	0	1	3	3	3	1	2	0
PEM R10768	South Africa	Willowmore	1	F	2	A	3	0	1	0	0	0	0	0	2	1	2	0	1	0	3	3	1	1	1	0	1	0	1	1	0	0	0	0	3	0	0	1	3	2	1	0	1	3	3	0	1	3	0
PEM R10841	South Africa	Willowmore	1	F	2	A	1	0	1	0	0	0	0	0	2	1	2	1	0	0	3	1	1	1	0	0	1	0	1	1	0	0	0	0	1	0	0	1	1	1	1	0	1	2	3	2	1	2	0
PEM R15053	South Africa	Willowmore	1	F	2	A	1	3	1	0	0	0	0	2	2	2	2	2	0	0	3	3	1	1	0	0	1	2	1	1	0	0	0	0	3	0	0	1	3	1	1	0	1	3	3	0	1	3	0
PEM R15059	South Africa	Willowmore	1	F	2	A	1	1	1	0	0	0	0	1	2	1	2	1	0	0	3	1	1	1	0	0	1	0	1	1	0	0	0	0	3	0	0	1	3	2	1	0	1	2	3	2	1	3	0
PEM R15061	South Africa	Willowmore	1	F	2	A	1	0	1	0	0	0	0	2	1	2	2	1	0	0	1	2	1	1	1	0	1	0	1	1	0	0	0	0	1	0	0	1	3	2	1	0	1	3	3	0	1	3	0
PEM R15223	South Africa	Willowmore	1	F	2	A	2	0	1	0	0	0	0	0	2	0	2	0	1	0	3	1	1	1	0	0	1	0	1	1	0	0	0	0	3	0	0	1	3	2	1	0	1	3	3	1	1	3	0
ZPT177	South Africa	Steytlerville	1	F	2	A	1	0	1	0	0	0	0	0	0	3	0	3	0	0	1	2		1	0	0	1	0			0	0	0	0	0	3					1	0	1	3	3		1	3	0
ZPT178	South Africa	Steytlerville	1	F	2	A	3	0	1	0	0	0	0	0	1	2	1	2	1	0	2	1		1	0	0	1	0			0	0	0	0	1	2					1	0	1	2	3		1	3	0
ZPT176	South Africa	Steytlerville	1	F	2	A	3	0	1	0	0	0	0	0	2	1	2	1	1	0	3	1		1	0	0	1	0			0	1	0	0	2	1					1	0	1	1	2		1	3	0
ZR-049772	South Africa	Tankwa	1	F	2	A	0	3	1	0	0	0	0	0	3	3	0	0	0	0	3	0	2	1	0	0	1	3	1	2	2	3	0	1	3	0	1	0	2	2	0	0	2	2	3	0	2	3	0
ZR-049348	South Africa	Grahamstown	1	F	2	A	0	0	1	0	0	0	0	0	1	2	2	1	0	0	1	1	1	1	0	0	1	0	0	0	0	0	0	0	2	2	0	1	1	1	1	0	1	3	3	1	1	3	0
ZR-049352	South Africa	Grahamstown	1	F	2	A	1	0	1	0	0	0	0	0	0	3	0	2	0	0	1	2	1	1	0	0	1	0	0	0	0	0	0	0	2	2	1	1	1	2	1	0	1	3	3	1	1	3	0
ZR-049346	South Africa	Grahamstown	1	F	2	A	0	0	1	0	0	0	0	0	0	3	1	2	0	0	2	2	1	1	0	1	1	0	0	0	0	1	0	0	2	2	0	1	1	2	1	0	1	3	3	2	1	3	0
ZR-049335	South Africa	Grahamstown	1	F	2	A	0	0	1	0	0	0	0	0	1	2	1	2	0	0	2	1	1	1	0	0	1	0	1	0	0	0	0	0	1	2	0	1	2	1	1	0	1	3	3	2	1	3	0
ZR-049345	South Africa	Grahamstown	1	F	2	A	0	0	1	0	0	0	0	0	0	3	0	2	0	0	1	1	1	1	0	1	1	0	0	0	0	1	0	0	2	2	0	1	1	2	1	0	1	3	3	2	1	3	0
ZR-049360	South Africa	Grahamstown	1	F	2	A	1	0	1	0	0	0	0	0	0	2	2	1	0	0	1	2	1	1	0	0	1	0	0	0	0	0	0	0	1	2	1	1	1	1	1	0	1	3	3	2	1	3	0
ZR-049351	South Africa	Grahamstown	1	F	2	A	0	0	1	0	0	0	0	0	0	2	0	2	0	0	1	1	1	1	0	0	1	0	1	0	0	0	0	0	2	2	0	1	3	1	1	0	1	3	3	1	1	3	0
ZR-049362	South Africa	Grahamstown	1	F	2	A	0	0	1	0	0	0	0	0	1	2	2	1	0	0	2	2	1	1	0	0	1	0	0	0	0	0	0	0	2	2	0	1	1	2	1	0	1	3	3	1	1	3	0
ZR-049328	South Africa	Grahamstown	1	F	2	A	1	0	1	0	0	0	0	0	0	3	0	2	0	0	2	2	1	1	0	1	1	0	1	0	0	1	0	0	2	2	1	1	1	1	1	0	1	3	3	1	1	3	0
ZR-049350	South Africa	Grahamstown	1	F	2	A	0	0	1	0	0	0	0	0	1	3	1	2	0	0	1	2	1	1	0	0	1	0	0	0	0	0	0	0	2	2	0	1	1	1	1	0	1	3	3	1	1	3	0
ZR-049329	South Africa	Grahamstown	1	F	2	A	1	0	1	0	0	0	0	0	1	3	2	1	0	0	1	2	1	1	0	1	1	0	0	0	0	0	0	0	2	2	0	1	2	2	1	0	1	3	3	1	1	3	0
ZR-049347	South Africa	Grahamstown	1	F	2	A	1	0	1	0	0	0	0	0	0	2	2	1	0	0	1	2	1	1	0	0	1	0	1	0	0	0	0	0	2	2	0	1	1	2	1	0	1	3	3	1	1	3	0
ZR-049349	South Africa	Grahamstown	1	F	2	A	1	0	1	0	0	0	0	0	0	2	1	2	0	0	1	2	1	1	0	0	1	0	0	0	0	0	0	0	2	2	1	1	3	1	1	0	1	3	3	1	1	3	0
ZR-049361	South Africa	Grahamstown	1	F	2	A	1	0	1	0	0	0	0	0	0	2	1	2	0	0	1	0	1	1	0	0	1	0	0	0	0	0	0	0	2	2	0	1	1	1	1	0	1	3	3	1	1	3	0
PEM R10764	South Africa	Aberdeen	1	M	1	A	0	3	0	0	0	0	0	0	2	1	2	2	0	0	3	1	3	3	0	1	0	2	0	0	1	0	0	0	3	0	1	1	3	3	1	0	3	1	1	1	1	2	0
PEM R15047	South Africa	Aberdeen	1	M	1	A	0	0	1	0	0	0	0	0	2	0	2	1	0	0	3	1	1	1	1	0	1	0	1	1	0	0	0	0	0	1	0	1	2	3	1	0	1	1	1	3	1	1	0
PEM R15328	South Africa	Aberdeen	1	M	1	A	0	1	1	0	0	0	0	1	2	1	2	1	0	0	3	1	1	2	0	0	1	0	1	1	0	0	0	0	1	0	0	1	3	0	1	0	1	2	1	1	1	1	0
ZPT055	South Africa	Beaufort West	1	M	1	A	0	0	1	0	0	0	0	0	0	3	0	3	0	0	1	1	1	1	1	1	0	0	1	1	0	0	0	0	0	2	1	1	2	1	1	0	1	3	2	3	1	3	0
ZPT051	South Africa	Beaufort West	1	M	1	A	0	1	1	0	0	0	0	0	0	2	0	3	0	0	1	1	1	3	0	0	0	0	0	1	0	0	0	0	1	0	0	1	3	2	1	0	2	0	0	3	1	2	0
ZPT053	South Africa	Beaufort West	1	M	1	A	0	0	1	0	0	0	0	0	0	2	0	3	0	0	1	0	2	3	1	1	0	0	0	1	0	0	0	0	0	2	0	1	3	2	1	0	1	1	1	3	1	1	0
ZPT054	South Africa	Beaufort West	1	M	1	A	0	1	1	0	0	0	0	0	1	2	0	3	0	0	1	1	1	3	1	1	0	0	0	1	0	0	0	0	0	2	0	1	3	2	1	0	1	0	0	3	1	2	0
ZPT055	South Africa	Beaufort West	1	M	1	A	0	0	1	0	0	0	0	0	0	1	0	3	0	0	1	0	1	2	0	0	0	0	1	1	0	0	0	0	0	3	0	1	1	1	1	0	1	2	1	3	1	1	0
ZPT089	South Africa	Beaufort West	1	M	1	A	0	0	1	0	0	0	0	0	0	3	0	3	0	0	1	0	1	2	0	0	1	0	1	1	0	0	0	0	2	0	0	1	3	0	0	0	2	1	1	3	1	2	0
ZPT092	South Africa	Beaufort West	1	M	1	A	0	2	1	0	0	0	0	0	0	3	1	3	0	0	1	3	1	1	1	1	1	2	1	1	0	0	0	0	2	0	1	1	1	1	1	0	2	1	1	3	1	2	0
PEM R10796	South Africa	Graaff-Reinet	1	M	1	A	0	0	1	0	0	0	0	0	2	2	2	1	1	0	3	1	1	1	1	0	1	0	1	1	0	0	0	0	2	0	0	1	2	1	1	0	1	2	1	2	1	2	0
PEM R15319	South Africa	Graaff-Reinet	1	M	1	A	0	0	1	0	0	0	0	1	0	2	1	2	0	0	1	1	1	1	0	0	1	0	1	1	0	0	0	0	0	2	0	1	1	3	1	0	1	3	1	2	1	2	0
ZPT036	South Africa	Matjiesfontein	1	M	1	A	0	2	1	0	0	0	0	0	1	3	1	3	0	0	1	2	1	3	0	0	1	2	1	1	0	0	0	0	2	0	1	1	2	0	1	0	2	2	1	3	1	2	0
ZPT094	South Africa	Matjiesfontein	1	M	1	A	0	2	1	0	0	0	0	0	0	3	0	3	0	0	1	2	1	3	0	0	1	2	0	1	0	1	0	0	1	0	1	1	1	0	1	0	1	1	1	3	1	1	0
ZPT097	South Africa	Matjiesfontein	1	M	1	A	1	0	1	0	0	0	0	0	0	3	1	2	0	0	1	2	1	1	0	1	1	0	0	1	0	0	0	0	1	0	1	1	2	0	1	0	1	2	1	3	1	2	0
ZPT098	South Africa	Matjiesfontein	1	M	1	A	0	0	1	0	0	0	0	0	0	3	0	3	0	0	1	1	1	2	0	0	1	0	1	1	0	0	0	0	3	0	1	1	2	0	1	0	2	1	1	3	1	3	0
ZPT103	South Africa	Matjiesfontein	1	M	1	A	0	2	1	0	0	0	0	0	0	3	0	3	0	0	1	1	1	2	0	0	1	0	1	1	0	0	0	0	1	0	1	1	1	0	1	0	1	1	2	3	1	3	0
PEM R10742	South Africa	Pearston	1	M	1	A	0	0	1	0	0	0	0	0	2	1	2	1	0	0	2	2	1	1	1	0	1	0	1	1	0	0	0	0	0	3	0	1	1	2	1	0	1	1	1	1	1	1	0
PEM R15413	South Africa	Prince Albert	1	M	1	A	1	0	1	0	0	0	0	2	1	3	2	2	0	0	2	1	2	1	0	1	0	0	1	1	0	0	0	0	1	0	0	1	2	2	1	0	2	2	1	3	1	3	0
ZPT100	South Africa	Prince Albert	1	M	1	A	1	2	1	0	0	0	0	0	1	3	1	3	0	0	2	2	1	1	0	0	1	0	0	1	0	0	0	0	3	0	1	1	3	1	1	0	1	1	1	3	1	2	0
RC1	South Africa	Richmond	1	M	1	A	2	0	1	0	0	0	0	0	2	0	3	1	0	0	2	1	1	1	1	1	1	0	0	0	0	0	0	0	1	0	0	1	3	1	1	0	1	2	1	3	1	2	0
PEM R10816	South Africa	Willowmore	1	M	1	A	1	1	1	0	0	0	0	0	2	1	2	1	0	0	3	3	1	2	0	0	1	0	1	1	0	0	0	0	3	0	0	1	3	2	1	0	1	1	1	2	1	3	0
PEM R10817	South Africa	Willowmore	1	M	1	A	1	0	1	0	0	0	0	0	2	1	2	2	0	0	3	3	1	1	0	0	1	0	1	1	0	0	0	0	3	0	0	1	1	1	1	0	1	1	1	2	1	3	0
ZPT174	South Africa	Steytlerville	1	M	1	A	1	0	1	0	0	0	0	0	1	2	2	1	0	0	1	0		2	0	1	1	0			0	0	0	0	1	2					1	0	1	2	1		1	2	0
ZR-049773	South Africa	Tankwa	1	M	1	A	0	1	1	0	0	0	0	0	1	3	1	3	0	0	2	1	1	2	0	1	1	0	1	1	1	1	0	1	2	1	1	1	2	2	1	0	1	1	0	2	1	2	0
ZR-049353	South Africa	Grahamstown	1	M	1	A	0	0	1	0	0	0	0	0	1	2	2	1	0	0	1	0	1	1	0	0	1	0	0	0	0	0	0	0	2	2	0	1	1	1	1	0	1	3	3	2	1	3	0
PEM R15126	South Africa	Aliwal North	2	F	2	A	3	0	0	0	1	0	0	0	2	1	2	1	0	0	3	3	2	1	1	1	0	0	0	1	0	0	0	0	1	0	0	1	2	3	1	0	1	2	2	1	1	2	0
PEM R15088	South Africa	Brandvlei	2	F	2	A	1	2	0	0	1	0	0	0	3	0	3	1	0	0	3	2	2	3	1	0	0	1	1	1	0	0	0	0	2	0	0	1	3	3	0	0	2	1	1	0	1	2	0
PEM R15087	South Africa	Britstown	2	F	2	A	2	1	0	0	1	0	0	0	3	0	3	1	1	0	3	0	2	3	1	0	0	1	1	1	0	0	0	0	3	0	1	1	2	3	0	0	2	1	2	0	1	2	0
PEM R15109	South Africa	Carnavon	2	F	2	A	1	1	0	0	1	0	0	0	3	1	3	0	1	0	3	1	1	1	1	0	0	0	1	1	0	0	0	0	3	0	0	1	3	3	0	0	2	2	3	0	1	2	0
PEM R15113	South Africa	Carnavon	2	F	2	A	1	0	0	0	1	0	0	0	1	3	1	3	0	0	2	3	1	1	1	1	1	0	1	1	0	0	0	0	0	2	0	1	2	3	0	0	2	1	1	0	1	2	0
PEM R15115	South Africa	Carnavon	2	F	2	A	3	2	0	0	0	1	0	0	3	1	2	3	0	0	3	3	2	1	1	1	1	0	1	1	0	2	0	0	3	0	0	1	2	3	0	0	2	1	1	0	1	3	0
ZPT009	South Africa	Carnavon	2	F	2	A	3	0	0	0	1	0	0	0	3	0	3	0	1	0	3	2	1	1	1	2	0	0	0	0	0	0	0	0	3	0	0	1	2	3	0	0	2	2	2	2	1	3	0
ZPT011	South Africa	Carnavon	2	F	2	A	3	0	0	0	1	0	0	0	1	3	3	0	1	0	2	3	1	1	1	1	0	0	0	1	0	0	0	0	3	0	0	1	2	3	0	0	2	2	2	1	1	3	0
ZPT012	South Africa	Carnavon	2	F	2	A	3	2	0	0	1	0	0	2	1	3	3	1	0	0	1	3	1	1	1	1	0	0	1	1	0	1	0	0	1	0	0	1	1	3	0	0	2	2	2	1	1	3	0
ZPT013	South Africa	Carnavon	2	F	2	A	3	3	0	0	1	0	0	0	3	1	3	1	1	0	3	3	2	1	1	1	0	1	1	1	0	3	0	0	0	1	0	1	3	3	0	0	2	1	2	2	1	3	0
ZPT063	South Africa	Carnavon	2	F	2	A	3	0	0	0	1	0	0	0	2	2	2	1	0	0	3	3	1	1	1	1	0	0	0	1	0	0	0	0	1	0	0	0	1	3	0	0	1	1	3	1	1	2	0
ZPT064	South Africa	Carnavon	2	F	2	A	1	2	0	0	1	0	0	0	2	1	2	2	0	0	3	3	1	2	0	1	0	0	0	1	0	0	0	0	1	0	0	0	0	3	0	0	2	1	3	0	1	2	0
ZPT065	South Africa	Carnavon	2	F	2	A	3	0	0	0	1	0	0	0	1	1	3	0	1	0	2	3	1	1	1	2	0	0	0	1	0	0	0	0	3	0	0	1	2	3	0	0	1	1	2	1	1	3	0
ZPT066	South Africa	Carnavon	2	F	2	A	2	2	0	0	0	1	0	0	2	1	1	2	1	0	2	3	1	2	0	1	0	0	0	1	0	0	0	0	1	0	0	0	0	3	0	0	2	1	3	0	1	2	0
ZPT068	South Africa	Carnavon	2	F	2	A	2	2	0	0	0	1	0	0	3	1	2	2	0	0	3	2	1	2	1	0	0	0	0	1	0	0	0	0	1	0	0	0	0	3	0	0	2	2	3	0	1	3	0
ZPT086	South Africa	Carnavon	2	F	2	A	2	0	0	0	1	0	0	0	3	1	1	3	0	0	3	1	2	2	0	0	0	0	0	1	0	0	0	0	3	0	0	1	3	3	0	0	2	0	2	1	1	3	0
PEM R15119	South Africa	Colesberg	2	F	2	A	3	0	0	0	1	0	0	0	0	1	3	2	0	0	3	3	3	1	1	0	0	0	1	1	0	0	0	0	3	0	0	1	3	3	0	0	3	2	2	0	1	3	0
PEM R15055	South Africa	Hanover	2	F	2	A	3	0	0	1	0	0	0	0	2	2	3	1	1	0	3	3	1	2	1	0	0	0	1	1	0	0	0	0	0	1	0	1	1	3	0	0	1	1	1	1	1	2	0
PEM R15322	South Africa	Hanover	2	F	2	A	3	0	0	1	0	0	0	0	2	1	3	1	1	0	3	2	1	2	1	0	0	0	1	1	0	0	0	0	0	1	0	1	1	3	0	0	1	2	1	1	1	2	0
PEM R10831	South Africa	Hanover	2	F	2	A	1	1	0	0	0	1	0	0	3	0	3	1	1	0	3	2	2	1	1	0	0	0	1	1	0	0	0	0	0	1	0	1	3	3	0	0	2	2	2	1	1	1	0
PEM R8089	South Africa	Hanover	2	F	2	A	2	0	0	0	1	0	0	0	3	1	3	1	1	0	3	3	2	1	1	0	0	0	1	1	0	0	0	0	1	0	0	1	3	3	0	0	2	2	2	1	1	2	0
PEM R10785	South Africa	Hanover	2	F	2	A	0	1	0	0	1	0	0	0	3	0	2	2	0	0	3	2	2	2	1	0	0	0	1	1	0	0	0	0	0	1	0	1	1	3	0	0	1	1	1	1	1	1	0
PEM R10790	South Africa	Hanover	2	F	2	A	0	3	0	0	0	1	0	0	3	0	3	1	1	0	3	2	2	3	1	0	0	3	1	1	0	2	0	0	3	0	0	1	2	3	0	0	2	2	2	0	1	3	0
PEM R10818	South Africa	Hanover	2	F	2	A	1	2	0	0	1	0	0	0	3	0	3	1	1	0	3	3	2	1	1	0	0	1	1	1	0	2	0	0	3	0	0	1	3	3	0	0	2	2	2	0	1	3	0
PEM R10819	South Africa	Hanover	2	F	2	A	1	0	0	0	1	0	0	0	2	1	3	1	1	0	3	2	2	1	1	0	0	0	1	1	0	0	0	0	1	0	0	1	1	3	0	0	1	2	2	1	1	2	0
PEM R10824	South Africa	Hanover	2	F	2	A	1	2	0	0	1	0	0	0	3	1	3	1	1	0	3	0	1	1	1	0	0	0	1	1	0	0	0	0	3	0	0	0	3	3	0	0	1	1	1	0	1	2	0
PEM R10838	South Africa	Hanover	2	F	2	A	1	0	0	0	1	0	0	0	3	1	3	1	0	0	3	3	2	1	1	0	0	0	1	1	0	2	0	0	2	0	0	1	3	3	0	0	1	3	3	0	1	2	0
PEM R15228	South Africa	Hanover	2	F	2	A	1	1	0	0	0	1	0	0	3	0	3	1	0	0	3	1	1	1	1	0	0	0	1	1	0	0	0	0	3	0	0	1	3	3	0	0	3	2	1	0	1	2	0
PEM R15313	South Africa	Hanover	2	F	2	A	3	0	0	0	1	0	0	0	3	0	3	1	1	0	3	3	2	1	1	0	0	0	1	1	0	2	0	0	3	0	0	1	3	3	0	0	2	2	2	0	1	3	0
PEM R10770	South Africa	Hopetown	2	F	2	A	2	2	0	0	1	0	0	0	2	2	2	2	0	0	3	3	3	2	1	0	0	1	1	1	0	0	0	0	1	0	0	0	2	3	0	0	3	1	1	1	1	1	0
PEM R10834	South Africa	Hopetown	2	F	2	A	2	0	0	0	1	0	0	0	2	0	3	1	1	0	3	3	3	1	1	1	0	0	1	1	0	1	0	0	3	0	0	1	1	3	0	0	3	2	2	0	1	3	0
PEM R15145	South Africa	Hopetown	2	F	2	A	0	0	0	0	1	0	0	0	3	0	3	1	0	0	3	0	3	1	1	0	0	0	1	1	0	1	0	0	1	0	0	1	2	3	0	0	3	1	1	0	1	1	0
PEM R15170	South Africa	Hopetown	2	F	2	A	0	2	0	0	0	1	0	0	3	1	1	3	0	0	3	2	2	2	0	0	0	1	1	1	0	1	0	0	2	0	0	0	3	3	0	0	2	1	1	0	1	3	0
PEM R15104	South Africa	Kenhardt	2	F	2	A	1	3	0	0	0	1	0	0	3	1	3	1	0	0	3	2	3	2	0	0	0	2	1	1	0	0	0	0	2	0	1	0	3	3	0	0	2	1	2	0	1	2	0
PEM R15359	South Africa	Kenhardt	2	F	2	A	0	3	0	0	1	0	0	0	3	1	1	3	0	0	3	1	2	3	1	0	0	3	1	1	0	0	0	0	3	0	1	0	3	3	0	0	2	1	1	0	1	3	0
PEM R15122	South Africa	Kimberley	2	F	2	A	0	0	0	0	1	0	0	0	3	1	3	1	1	0	3	1	3	1	1	0	0	0	1	1	0	0	0	0	2	0	0	1	3	3	0	0	2	1	1	1	1	1	0
PEM R15151	South Africa	Kimberley	2	F	2	A	0	0	0	0	1	0	0	0	3	0	3	1	0	0	3	1	2	1	1	0	0	0	1	1	0	0	0	0	0	1	0	1	3	3	0	0	1	1	2	1	1	1	0
PEM R15333	South Africa	Kimberley	2	F	2	A	0	0	0	0	1	0	0	0	3	0	3	1	0	0	3	1	3	1	1	0	0	0	1	1	0	0	0	0	2	0	1	1	3	3	0	0	1	2	3	0	1	2	0
PEM R15068	South Africa	Leliefontein	2	F	2	A	0	3	0	0	1	0	0	0	2	2	2	2	0	0	2	3	2	2	1	1	0	2	1	1	0	0	0	0	1	0	0	1	2	3	0	0	2	1	1	0	1	1	0
ZPT029	South Africa	Loeriesfontein	2	F	2	A	1	2	0	0	1	0	0	0	1	1	1	2	0	0	3	1	3	1	1	0	0	1	0	1	0	0	0	0	0	3	0	0	0	3	0	0	3	0	2	0	1	1	0
ZPT030	South Africa	Loeriesfontein	2	F	2	A	1	3	0	0	0	1	0	0	3	0	3	1	0	0	3	0	3	1	1	0	0	2	0	1	0	1	0	0	3	0	0	0	0	3	0	0	3	0	2	0	1	1	0
ZPT031	South Africa	Loeriesfontein	2	F	2	A	1	3	0	0	1	0	0	0	3	1	3	0	0	0	3	1	2	1	1	1	0	2	0	1	0	1	0	0	1	0	0	0	0	3	0	0	3	0	2	1	1	1	0
ZPT001	South Africa	Loxton	2	F	2	A	3	0	0	0	1	0	0	0	3	0	1	3	0	0	3	1	1	2	0	1	0	0	0	1	0	0	0	0	3	0	0	1	2	3	0	0	2	2	3	0	1	2	0
ZPT002	South Africa	Loxton	2	F	2	A	3	1	0	1	0	0	0	3	0	3	1	3	0	0	1	2	1	1	0	2	0	0	1	1	1	3	0	0	0	3	0	1	1	3	0	0	1	1	2	2	1	2	0
ZPT016	South Africa	Loxton	2	F	2	A	3	3	0	0	1	0	0	0	3	1	3	2	0	0	3	3	2	2	1	2	0	1	1	1	0	3	0	0	3	0	0	1	1	3	0	0	2	1	2	1	1	3	0
ZPT006	South Africa	Loxton	2	F	2	A	1	0	0	1	0	0	0	1	1	3	1	3	0	0	1	1	2	1	1	0	0	0	0	1	0	0	0	0	0	2	0	1	1	3	0	0	2	0	0	1	1	1	0
ZPT015	South Africa	Loxton	2	F	2	A	3	0	0	0	1	0	0	0	2	1	2	2	0	0	2	2	2	1	0	0	0	0	0	1	0	0	0	0	2	0	0	1	1	3	0	0	2	1	3	1	1	2	0
ZPT056	South Africa	Loxton	2	F	2	A	3	0	0	0	1	0	0	0	3	0	3	0	1	0	3	2	2	1	1	1	0	0	0	1	0	0	0	0	3	0	0	1	2	3	0	0	2	2	3	1	1	2	0
ZPT058	South Africa	Loxton	2	F	2	A	3	0	0	0	1	0	0	0	3	0	1	3	0	0	3	1	2	2	0	1	0	0	0	1	0	0	0	0	3	0	0	1	2	3	0	0	2	2	3	0	1	2	0
ZPT062	South Africa	Loxton	2	F	2	A	3	0	0	0	1	0	0	0	3	0	3	0	1	0	3	2	1	1	1	0	0	0	0	1	0	0	0	0	3	0	0	1	2	3	0	0	1	2	3	1	1	2	0
ZPT069	South Africa	Loxton	2	F	2	A	3	0	0	1	0	0	0	0	1	1	3	0	1	0	2	3	1	1	1	2	0	0	0	1	0	0	0	0	2	0	0	1	2	3	0	0	1	1	2	3	1	2	0
PEM R14981	South Africa	Pofadder	2	F	2	A	0	3	0	0	0	1	0	0	3	1	3	3	0	0	3	0	3	3	0	0	0	3	1	1	0	0	0	0	3	0	0	1	3	3	0	0	3	1	3	0	1	3	0
ZPT044	South Africa	Prince Albert	2	F	2	A	2	2	0	0	1	0	0	0	2	1	2	1	0	0	2	2	2	1	1	1	0	0	1	1	0	1	0	0	0	3	0	1	2	3	0	0	2	0	1	0	1	1	0
TM13532	South Africa	Richmond	2	F	2	A	2	0	1	0	0	0	0	0	2	0	3	1	0	0	2	1	1	1	1	0	1	0	0	0	0	0	0	0	2	0	0	1	3	1	1	0	1	2	3	3	1	2	0
PEM R10755	South Africa	Upington	2	F	2	A	1	0	0	0	1	0	0	0	3	1	3	1	0	0	3	1	2	2	1	0	0	0	1	1	0	0	0	0	2	0	0	1	3	3	0	0	2	1	2	0	1	2	0
ZPT108	South Africa	Williston	2	F	2	A	1	1	0	0	1	0	0	0	2	1	1	3	0	0	2	2	2	2	0	0	0	0	1	1	0	1	0	0	2	0	0	0	2	3	0	0	2	2	2	1	1	2	0
ZPT018	South Africa	Williston	2	F	2	A	3	0	0	0	1	0	0	0	3	0	3	0	1	0	3	3	2	1	0	1	0	0	0	1	1	1	0	0	3	0	0	1	3	3	0	0	2	1	1	0	1	3	0
ZPT020	South Africa	Williston	2	F	2	A	1	0	0	0	1	0	0	0	1	3	1	3	0	0	2	2	2	2	0	2	0	0	0	1	0	0	0	0	2	0	0	1	3	3	0	0	2	1	1	0	1	3	0
ZPT021	South Africa	Williston	2	F	2	A	3	2	0	0	1	0	0	0	3	0	3	0	1	0	3	3	1	1	1	0	0	0	1	1	1	3	0	0	2	0	0	1	1	3	0	0	2	2	2	0	1	2	0
ZPT022	South Africa	Williston	2	F	2	A	2	0	0	0	1	0	0	2	2	1	1	3	0	0	2	3	2	1	1	3	0	0	0	0	0	0	0	0	2	0	0	1	2	3	0	0	2	2	2	1	1	2	0
ZPT023	South Africa	Williston	2	F	2	A	3	0	0	0	1	0	0	0	3	1	3	2	1	0	3	3	1	1	0	1	0	0	1	1	0	3	0	0	3	0	0	1	2	3	0	0	2	2	2	1	1	3	0
ZPT025	South Africa	Williston	2	F	2	A	3	0	0	0	1	0	0	0	3	1	3	1	1	0	3	3	2	1	1	0	0	0	0	0	0	0	0	0	3	0	0	1	3	3	0	0	2	1	1	1	1	3	0
ZPT027	South Africa	Williston	2	F	2	A	1	0	0	0	0	0	0	0	2	1	3	1	1	0	2	3	2	1	1	1	0	0	1	1	0	3	0	0	2	0	0	1	2	3	0	0	2	1	1	1	2	1	0
ZPT161	South Africa	Hanover	2	F	2	A	3	0	0	0	1	0	0	0	2	0	1	2	1	0	3	3		1	0	1	0	0			0	0	0	0	2	1				3	0	0	1	1	2		2	3	0
ZR-049482	South Africa	Niekerkshoop	2	F	2	A	1	2	0	0	0	0	0	0	2	1	1	2	1	0	2	2	2	1	0	0	0	2	1	1	2	2	0	0	2	2	1	0	2	3	0	0	3	1	3	1	2	2	0
PEM R15086	South Africa	Britstown	2	M	1	A	1	2	0	0	0	1	0	0	3	0	3	1	0	0	3	1	2	3	0	0	0	1	1	1	0	0	0	0	3	0	1	1	2	3	0	0	2	1	1	0	1	1	0
PEM R15108	South Africa	Carnavon	2	M	1	A	2	2	0	0	1	0	0	0	3	1	3	1	1	0	3	3	2	2	1	1	0	0	1	1	0	2	0	0	1	0	0	1	3	3	0	0	1	1	1	1	1	2	0
ZPT010	South Africa	Carnavon	2	M	1	A	3	0	0	0	1	0	0	0	3	0	3	0	1	0	3	1	2	1	1	1	0	0	1	1	0	0	0	0	3	0	0	1	3	3	0	0	3	1	1	0	1	3	0
ZPT067	South Africa	Carnavon	2	M	1	A	3	0	0	0	1	0	0	0	3	1	1	3	0	0	3	1	2	2	0	1	0	0	0	1	0	0	0	0	3	0	0	1	3	3	0	0	2	2	2	0	1	3	0
ZPT107	South Africa	Carnavon	2	M	1	A	0	0	0	0	1	0	0	0	3	0	3	0	1	0	3	1	2	2	1	0	0	0	1	1	0	1	0	0	2	0	0	0	2	3	0	0	2	2	2	1	1	1	0
PEM R10736	South Africa	Colesberg	2	M	1	A	0	2	0	0	1	0	0	0	3	1	1	3	0	0	3	3	2	1	1	1	0	1	1	1	0	0	0	0	3	0	0	1	2	3	0	0	3	1	2	0	1	3	0
PEM R10842	South Africa	Hanover	2	M	1	A	1	0	0	1	0	0	0	0	3	0	3	0	1	0	3	0	1	2	1	1	0	0	1	1	0	0	0	0	0	1	0	1	1	3	0	0	1	1	1	1	1	1	0
PEM R15192	South Africa	Hanover	2	M	1	A	1	0	0	0	1	0	0	0	3	0	3	1	0	0	3	1	1	1	1	0	0	0	1	1	0	0	0	0	3	0	0	1	3	3	0	0	3	1	1	0	1	2	0
PEM R15185	South Africa	Hopetown	2	M	1	A	1	1	0	0	1	0	0	0	1	3	1	3	0	0	2	3	1	3	0	2	0	0	1	1	0	1	0	0	3	0	0	0	3	3	0	0	3	1	1	0	1	2	0
PEM R10813	South Africa	Kenhardt	2	M	1	A	0	3	0	0	1	0	0	0	0	3	1	3	0	0	1	2	3	3	1	0	0	2	1	1	0	0	0	0	3	0	1	1	3	3	0	0	3	1	1	0	1	2	0
PEM R15131	South Africa	Kenhardt	2	M	1	A	0	3	0	0	1	0	0	0	3	1	1	3	0	0	3	1	3	3	1	0	0	3	1	1	0	0	0	0	3	0	1	1	3	3	0	0	3	1	1	0	1	3	0
PEM R15311	South Africa	Kenhardt	2	M	1	A	0	3	0	0	1	0	0	0	3	1	3	1	0	0	3	3	3	2	1	0	0	2	1	1	0	0	0	0	3	0	1	1	3	3	0	0	2	1	1	1	1	2	0
PEM R15083	South Africa	Kimberley	2	M	1	A	0	0	0	0	1	0	0	0	3	1	3	1	0	0	3	2	2	1	1	0	0	0	1	1	0	0	0	0	3	0	1	0	2	3	0	0	2	1	1	0	1	1	0
ZPT057	South Africa	Loxton	2	M	1	A	0	0	0	0	1	0	0	0	3	0	3	1	1	0	3	2	1	1	1	0	0	0	0	0	0	0	0	0	3	0	0	1	3	3	0	0	1	2	1	1	1	3	0
PEM R14983	South Africa	Philipstown	2	M	1	A	0	1	0	0	0	1	0	0	3	0	1	3	0	0	3	1	1	3	0	1	0	3	1	1	0	0	0	0	3	0	0	0	2	3	0	0	3	2	1	1	1	3	0
PEM R10732	South Africa	Prieska	2	M	1	A	0	3	0	0	1	0	0	0	3	1	2	2	0	0	3	0	2	3	1	1	0	3	1	1	0	0	0	0	3	0	1	0	3	3	0	0	2	1	1	0	1	3	0
TM13530	South Africa	Richmond	2	M	1	A	2	0	1	0	0	0	0	0	2	0	3	1	0	0	2	1	1	1	1	0	1	0	0	0	0	0	0	0	1	0	0	1	3	1	1	0	1	2	1	3	1	2	0
TM13531	South Africa	Richmond	2	M	1	A	2	0	1	0	0	0	0	0	2	0	3	0	0	0	3	1	1	1	0	0	1	0	0	0	0	0	0	0	2	0	0	1	3	1	1	0	1	2	1	3	1	2	0
PEM R15101	South Africa	Upington	2	M	1	A	2	3	0	0	1	0	0	0	3	0	3	0	1	0	3	1	2	3	1	0	0	2	1	1	0	0	0	0	3	0	0	1	3	3	0	0	1	1	1	0	1	3	0
PEM R15102	South Africa	Upington	2	M	1	A	3	1	0	0	1	0	0	0	3	0	3	1	1	0	3	3	3	2	1	1	0	0	1	1	0	0	0	0	3	0	0	1	3	3	0	0	3	1	1	0	1	3	0
PEM R15103	South Africa	Upington	2	M	1	A	3	3	0	0	1	0	0	0	3	1	3	1	0	0	3	3	3	3	1	1	0	2	1	1	0	0	0	0	3	0	0	1	3	3	0	0	3	1	1	0	1	2	0
PEM R15110	South Africa	Upington	2	M	1	A	0	3	0	0	0	1	0	0	3	0	1	3	0	0	3	0	2	3	1	1	0	3	1	1	0	0	0	0	3	0	0	0	3	3	0	0	3	1	1	0	1	1	0
PEM R15128	South Africa	Upington	2	M	1	A	0	3	0	0	0	1	0	0	3	3	3	3	0	0	3	0	2	3	0	0	0	3	1	1	0	0	0	0	3	0	1	0	3	3	0	0	3	1	1	0	1	3	0
PEM R15132	South Africa	Upington	2	M	1	A	2	3	0	0	1	0	0	0	2	2	3	1	0	0	3	1	3	3	1	1	0	2	1	1	0	0	0	0	1	0	1	0	3	3	0	0	3	1	1	0	1	1	0
ZPT024	South Africa	Williston	2	M	1	A	0	0	0	0	1	0	0	0	2	1	2	3	0	0	2	1	2	3	0	0	0	0	1	1	2	3	0	0	2	0	0	1	2	3	0	0	2	1	1	1	1	2	0
ZPT127	South Africa	Pofadder	2	M	1	A	0	3	0	0	0	1	0	0	3	0	2	1	0	0	3	1		3	0	1	0	0			0	0	0	0	3	0					0	0	3	0	0		2	2	0
ZPT142	South Africa	Pofadder	2	M	1	A	0	3	0	0	0	1	0	0	3	0	2	1	0	0	3	1		3	1	1	0	0			0	0	0	0	3	0					0	0	3	0	0		2	2	0
ZPT130	South Africa	Pofadder	2	M	1	A	0	3	0	0	0	1	0	0	3	0	2	1	0	0	3	1		3	1	0	0	0			0	0	0	0	3	0					0	0	3	0	0		2	2	0
ZR-049731	South Africa	Vaalputs	2	M	1	A	0	1	0	0	0	0	0	0	2	0	2	1	0	0	3	0	2	1	1	1	0	0	0	0	1	1	0	0	2	1	0	0	1	3	0	0	3	1	0	1	1	1	0
ZR-049744	South Africa	Calvinia	2	M	1	A	0	2	0	0	0	0	0	0	3	0	2	2	0	0	3	1	2	1	0	1	0	3	0	0	1	1	0	0	3	1	0	0	1	3	0	0	2	1	0	0	1	3	0
PEM R15235	South Africa	Bitterfontein	3	F	2	A	0	0	3	1	0	0	0	2	2	0	1	3	0	0	3	1	1	1	0	0	1	0	1	1	2	3	3	3	0	1	0	1	1	3	1	1	2	2	2	3	2	1	0
ZPT115	South Africa	Bitterfontein	3	F	2	A	0	0	3	0	0	0	0	1	3	0	3	0	1	0	2	1	1	1	1	0	0	0	1	1	0	1	1	1	3	0	1	1	0	1	1	1	1	3	3	3	3	2	0
ZPT116	South Africa	Bitterfontein	3	F	2	A	1	0	3	0	0	0	0	1	3	1	3	1	1	0	3	2	1	1	1	0	0	0	1	1	0	1	1	1	2	0	1	1	0	1	1	1	1	3	3	3	2	2	0
ZPT110	South Africa	Nuwerus	3	F	2	A	0	0	3	0	0	0	0	1	2	0	1	2	0	0	2	1	1	1	1	0	0	0	1	1	0	1	1	1	2	0	1	1	0	1	1	1	1	2	3	3	3	2	0
ZPT113	South Africa	Nuwerus	3	F	2	A	0	0	3	0	0	0	0	1	3	0	3	0	1	0	3	1	1	1	1	0	0	0	1	1	0	1	1	1	3	0	1	1	0	1	1	1	1	3	3	3	3	2	0
ZPT123	South Africa	Nuwerus	3	F	2	A	1	0	3	0	0	0	0	1	3	0	3	0	1	0	3	1	1	1	1	0	0	0	1	1	0	1	1	1	2	0	1	1	0	1	1	1	1	3	3	3	3	2	0
PEM R15068	South Africa	Southern Namaqualand	3	F	2	A	1	0	3	1	0	0	0	0	3	1	3	1	0	0	3	3	3	1	0	0	1	0	1	1	2	3	3	3	0	1	0	1	2	3	1	1	3	3	3	3	2	1	0
PEM R15070	South Africa	Southern Namaqualand	3	F	2	A	0	0	3	1	0	0	0	0	2	2	3	1	0	0	2	3	1	1	0	0	1	0	1	1	2	3	3	3	0	2	0	1	2	3	1	1	1	3	3	3	2	1	0
PEM R15077	South Africa	Vanrhynsdorp	3	F	2	A	0	0	3	1	0	0	0	0	3	0	1	3	0	0	3	1	2	1	0	0	1	0	1	1	2	3	3	3	1	0	0	1	2	3	1	1	3	3	3	3	2	1	0
ZR-049385	South Africa	Port Nolloth	3	F	2	A	0	0	0	0	1	0	0	1	1	2	2	1	0	0	2	2	2	1	0	0	1	0	1	1	2	3	3	3	1	2	1	1	3	2	1	1	2	2	2	3	3	1	0
ZR-049382	South Africa	Bitterfontein	3	F	2	A	1	0	0	0	1	0	0	1	2	1	3	1	1	0	2	1	2	1	0	1	1	0	1	1	2	3	3	3	2	1	1	1	3	2	1	1	2	2	3	3	3	2	0
ZR-049789	South Africa	Vanrhynsdorp	3	F	2	A	1	0	0	0	1	0	0	0	1	2	0	3	0	0	1	1	2	1	0	0	1	0	1	1	1	2	2	3	1	3	1	1	3	2	1	1	1	2	2	3	3	1	0
ZR-049390	South Africa	Bitterfontein	3	F	2	A	1	0	0	0	1	0	0	2	2	1	2	1	0	0	2	1	1	1	0	1	1	0	1	1	2	3	3	3	2	1	1	1	3	2	1	1	1	3	2	3	3	1	0
ZR-049383	South Africa	Kleinsee	3	F	2	A	1	0	0	0	1	0	0	1	1	2	1	2	0	0	2	2	1	1	0	0	1	0	1	1	2	2	2	2	1	3	1	1	2	2	1	1	2	3	3	3	3	1	0
ZR-049393	South Africa	Nuwerus	3	F	2	A	0	0	0	1	1	0	0	3	1	2	2	1	0	0	2	2	1	1	0	0	1	0	1	1	2	3	3	2	2	2	1	1	3	2	1	1	2	2	3	3	3	2	0
ZR-049394	South Africa	Kleinsee	3	F	2	A	0	0	0	0	1	0	0	2	2	1	1	2	0	0	2	1	2	1	0	0	1	0	1	1	3	3	3	3	1	3	1	1	3	2	1	1	1	2	2	3	3	1	0
ZR-049656	South Africa	Loeriesfontein	3	F	2	A	1	0	0	0	1	0	0	0	1	2	1	2	0	0	2	1	2	1	0	0	1	0	1	1	2	3	3	3	1	2	1	1	3	2	1	1	2	3	3	3	3	1	0
ZR-047908	South Africa	Eensaamheid	3	F	2	A	0	0	0	0	1	0	0	0	2	1	2	0	0	0	2	0		1	0	0	1	0		2	2	3	3	2	2	2				2	1	1	2	1	2		3	1	0
ZR-047902	South Africa	Kleinsee	3	F	2	A	0	0	0	0	1	0	0	1	3	1	2	1	0	0	3	0	0	1	0	0	1	0			1	1	2	1	2	1					1	1	2	2	2	2	3	1	0
ZR-003396	South Africa	Orange River mouth	3	F	2	A	1	0	0	0	1	0	0	0	1	2	0	2	0	0	2	2	2	1	0	0	1	0	1	2	3	3	3	3	2	1	1	1	3	2	1	1	2	2	3	2	3	3	0
ZPT124	South Africa	Nuwerus	3	F	2	A	0	0	3	0	0	0	0	1	3	1	2	1	0	0	3	1	1	1	1	0	0	0	1	1	0	1	1	1	2	0	1	1	0	1	1	1	1	2	1	3	3	2	0
PEM R15071	South Africa	Bitterfontein	3	M	1	A	1	0	3	1	0	0	0	2	2	0	1	3	0	0	3	0	1	1	0	0	1	0	1	1	2	3	3	3	0	1	0	0	3	3	1	1	2	2	1	3	2	1	0
ZPT114	South Africa	Bitterfontein	3	M	1	A	0	0	3	0	0	0	0	1	1	2	1	3	0	0	1	1	1	2	0	0	0	0	1	1	0	1	1	1	2	0	1	1	0	1	1	1	1	2	1	3	3	2	0
ZPT111	South Africa	Nuwerus	3	M	1	A	0	0	3	0	0	0	0	1	2	1	0	3	0	0	2	1	1	2	0	0	0	0	1	1	0	1	1	1	2	0	1	1	0	1	1	1	1	3	1	3	3	2	0
ZPT112	South Africa	Nuwerus	3	M	1	A	0	0	3	0	0	0	0	0	1	1	1	3	0	0	1	1	1	2	0	1	0	0	1	1	0	1	1	1	2	0	1	1	0	1	1	1	1	2	2	3	3	2	0
PEM R15069	South Africa	Southern Namaqualand	3	M	1	A	0	0	3	1	0	0	0	1	3	0	1	3	0	0	3	1	3	1	0	0	1	0	1	1	2	3	3	3	2	0	0	1	2	3	1	1	3	3	1	3	2	1	0
ZR-049384	South Africa	Kuboes	3	M	1	A	0	0	0	0	1	0	0	1	1	2	0	3	0	0	2	1	2	2	0	0	1	0	1	1	2	3	3	3	1	2	1	1	3	2	1	1	2	1	0	3	3	1	0
ZR-049389	South Africa	Bitterfontein	3	M	1	A	0	0	0	0	0	0	0	1	0	3	0	3	0	0	1	1	1	2	0	0	1	0	1	1	2	3	3	3	1	3	1	1	2	2	1	1	2	2	0	3	3	1	0
ZR-049391	South Africa	Nuwerus	3	M	1	A	0	0	0	0	1	0	0	3	1	3	1	2	0	0	2	1	1	1	0	0	1	0	1	1	2	3	3	3	1	3	1	1	2	2	1	1	2	2	1	3	3	1	0
ZR-049392	South Africa	Kleinsee	3	M	1	A	0	0	0	0	0	0	0	1	3	0	2	1	0	0	3	1	2	1	1	0	1	0	1	1	3	3	3	3	2	2	1	1	3	2	1	1	2	1	1	3	3	1	0
ZR-044004	South Africa	Garies	3	M	1	A	1	0	0	0	1	0	0	0	2	1	2	2	0	0	2	1	2	2	1	0	1	0	1	2	1	2	2	2	2	2	1	1	3	2	1	1	3	1	1		3	1	0
ZR-049688	South Africa	Vanrhynsdorp	3	M	1	A	1	0	0	0	0	0	0	1	0	2	0	2	0	0	1	1	2	1	0	0	1	0	1	1	2	2	2	2	0	3	1	1	2	2	1	1	2	2	1	3	3	1	0
ZR-049680	South Africa	Kliprand	3	M	1	A	0	0	0	0	1	0	0	1	1	2	1	2	0	0	2	2	2	2	0	0	1	0	1	1	1	2	2	2	1	2	1	1	2	2	1	1	3	2	1	3	3	2	0
ZR-047904	South Africa	Bitterfontein	3	M	1	A	0	0	0	0	0	0	0	0	1	2	0	2	0	0	1	0		1	0	0	1	0			1	2	2	2	2	2					1	1	2	2	2		3	1	0
ZR-043439	South Africa	Orange River mouth	3	M	1	A	1	0	0	0	1	0	0	0	2	0	0	2	0	0	3	1	1	1	1	0	1	0	1	2	3	3	3	3	2	1	1	1	1	2	1	1	3	2	2	2	3	1	0
ZR-043418	South Africa	Port Nolloth	3	M	1	A	0	0	0	0	0	0	0	0	2	0	0	2	0	0	2	1		1	0	0	1	0			2	3	3	3	1	2					1	1	2	2	1		3	1	0
PEM R15078	South Africa	Calvinia	4	F	2	A	0	0	1	0	0	0	0	0	1	3	1	3	0	0	1	2	1	1	0	0	1	0	1	1	0	0	0	0	0	3	0	1	1	1	1	0	1	2	3	3	1	2	0
ZPT070	South Africa	Calvinia	4	F	2	A	0	0	1	0	0	0	0	0	3	0	3	0	1	0	3	3	2	1	1	0	1	0	1	1	0	1	0	0	2	0	1	1	0	2	1	0	2	1	2	3	1	1	0
ZPT071	South Africa	Calvinia	4	F	2	A	0	0	2	0	0	0	0	0	0	3	0	3	0	0	1	2	2	1	0	0	1	0	1	1	0	1	0	0	0	3	1	1	0	2	1	0	1	1	2	3	1	1	0
ZPT072	South Africa	Calvinia	4	F	2	A	0	0	2	0	0	0	0	0	1	2	1	2	0	0	2	3	2	1	1	0	1	0	1	1	0	1	0	0	0	2	1	1	0	2	1	0	2	2	2	3	1	1	0
ZPT075	South Africa	Calvinia	4	F	2	A	0	0	2	0	0	0	0	0	3	0	1	3	0	0	3	2	2	1	0	0	1	0	1	1	0	0	0	0	3	0	1	1	0	2	1	0	2	1	2	3	1	2	0
ZPT078	South Africa	Calvinia	4	F	2	A	1	0	2	0	0	0	0	0	3	1	2	2	0	0	3	2	2	1	1	0	1	0	1	1	0	1	0	0	3	0	1	1	0	2	1	0	1	3	3	3	2	2	0
ZPT080	South Africa	Calvinia	4	F	2	A	1	0	2	0	0	0	0	0	3	1	2	2	0	0	3	1	2	1	0	0	1	0	1	1	0	0	0	0	3	0	1	1	0	2	1	0	2	1	2	3	1	2	0
ZPT082	South Africa	Calvinia	4	F	2	A	1	0	2	0	0	0	0	0	3	1	1	2	0	0	3	2	2	1	0	0	1	0	1	1	0	0	0	0	2	0	1	1	0	2	1	0	2	1	2	3	1	2	0
PEM R15052	South Africa	Kammiesberg	4	F	2	A	1	0	2	0	0	0	0	0	3	1	3	0	1	0	3	3	2	1	0	0	1	0	1	1	2	3	2	3	1	0	0	1	2	3	1	0	2	1	1	3	2	2	0
PEM R15072	South Africa	Kammiesberg	4	F	2	A	1	0	2	0	0	0	0	0	1	3	3	1	0	0	1	3	2	1	0	0	1	0	1	1	2	3	2	3	1	0	0	1	2	3	1	0	2	3	2	3	2	2	0
PEM R15073	South Africa	Kammiesberg	4	F	2	A	1	0	2	0	0	0	0	0	1	3	3	1	0	0	2	1	2	1	0	0	1	0	1	1	2	3	2	3	1	0	0	1	2	3	1	0	2	3	3	3	2	2	0
PEM R15075	South Africa	Kammiesberg	4	F	2	A	2	0	2	0	0	0	0	0	3	1	3	1	1	0	3	2	2	1	0	0	1	0	1	1	2	3	2	3	2	0	0	1	2	3	1	0	2	3	3	3	2	2	0
PEM R15212	South Africa	Kammiesberg	4	F	2	A	1	0	3	0	0	0	0	0	1	3	1	3	1	0	1	2	2	1	0	0	1	0	1	1	2	3	2	3	0	2	0	1	2	3	1	0	2	3	3	3	2	1	0
PEM R15234	South Africa	Kammiesberg	4	F	2	A	0	0	2	0	0	0	0	0	0	2	0	3	0	0	1	1	2	1	0	0	1	0	1	1	2	1	2	3	0	3	0	1	2	3	1	0	1	2	3	3	2	1	0
ZPT028	South Africa	Loeriesfontein	4	F	2	A	1	0	3	0	0	0	0	0	3	0	2	1	1	0	3	1	1	1	1	0	1	0	1	1	0	3			1	0	0	1	2	3	1	0	1	3	3	3	1	2	0
ZR-049655	South Africa	Loeriesfontein	4	F	2	A	1	0	0	0	1	0	0	2	1	2	2	1	0	0	1	1	2	1	0	0	1	0	1	1	1	2	2	2	0	3	1	1	3	2	1	0	2	2	2	3	2	1	0
ZR-049589	South Africa	Nieuwoudtville	4	F	2	A	0	0	0	0	0	0	0	0	1	2	1	2	0	0	2	2	1	1	0	0	1	0	1	1	1	3	0	1	0	3	1	1	3	2	1	0	1	1	2	3	2	1	0
ZR-049788	South Africa	Calvinia	4	F	2	A	1	0	0	0	1	0	0	0	1	2	1	3	0	0	2	2	1	1	0	0	1	0	1	1	1	3	0	1	2	2	1	1	2	2	1	0	1	2	2	2	1	2	0
ZR-049638	South Africa	Calvinia	4	F	2	A	1	0	0	0	1	0	0	1	0	3	0	3	0	0	1	2	1	1	0	1	1	0	1	1	2	3	0	2	0	3	0	1	1	2	1	0	1	1	2	2	2	2	0
ZR-049787	South Africa	Calvinia	4	F	2	A	1	0	0	0	0	0	0	0	1	1	1	2	0	0	2	1	2	1	0	0	1	0	0	1	1	1	0	2	0	3	1	1	3	2	1	0	1	2	2	2	2	1	0
ZR-049737	South Africa	Calvinia	4	F	2	A	1	0	0	0	1	0	0	1	0	3	0	3	0	0	1	3	1	1	0	0	1	0	1	1	2	2	0	2	1	3	0	1	1	2	1	0	1	1	3	3	2	2	0
ZR-049783	South Africa	Calvinia	4	F	2	A	0	0	0	0	0	0	0	0	0	3	0	3	0	0	1	1	1	1	0	0	1	0	1	1	2	2	0	2	0	3	1	1	1	2	1	0	1	1	2	2	2	1	0
ZR-049770	South Africa	Calvinia	4	F	2	A	0	0	0	0	0	0	0	0	0	2	2	1	0	0	1	2	1	1	0	0	1	0	1	1	1	2	0	2	0	3	1	1	2	2	1	0	1	1	1	2	1	1	0
ZR-049558	South Africa	Sutherland	4	F	2	A	0	0	0	0	0	0	0	0	0	3	0	3	0	0	1	1		1	0	1	1	0		1	1	2	0	2	0	3				2	1	0	2	2	2	3	2	1	0
ZR-049759	South Africa	Calvinia	4	F	2	A	1	0	0	0	0	0	0	0	2	1	2	2	0	0	2	2	2	1	0	0	1	0	1	1	3	3	0	2	1	3	1	1	3	2	1	0	1	3	3	2	2	1	0
ZR-049726	South Africa	Loeriesfontein	4	F	2	A	1	0	0	0	0	0	0	0	2	0	2	0	1	0	3	1	1	1	0	0	1	0	1	1	3	3	0	2	2	2	0	1	1	2	1	0	3	2	3	2	3	1	0
ZR-049760	South Africa	Calvinia	4	F	2	A	1	0	0	0	1	0	0	0	2	0	1	1	0	0	2	0	2	1	0	0	1	0	1	1	1	2	0	2	0	3	1	0	3	2	1	0	1	3	3	2	2	1	0
ZR-049738	South Africa	Calvinia	4	F	2	A	0	0	0	0	1	0	0	0	0	3	0	3	0	0	1	2	2	1	0	1	1	0	1	1	1	2	0	2	1	3	0	1	3	2	1	0	2	2	2	2	2	2	0
ZR-049695	South Africa	Loeriesfontein	4	F	2	A	1	0	0	0	0	0	0	0	2	1	1	2	0	0	2	2	2	1	0	0	1	0	1	1	1	2	0	2	1	2	1	0	3	2	1	0	2	2	2	2	2	3	0
ZR-049599	South Africa	Middelpos	4	F	2	A	0	0	0	0	0	0	0	0	0	3	0	3	0	0	1	3	1	1	0	0	1	0	1	2	2	1	0	2	0	3	0	1	1	2	1	0	1	2	2	2	2	2	0
ZR-049786	South Africa	Calvinia	4	F	2	A	1	0	0	1	0	0	0	0	1	2	2	1	0	0	1	2	2	1	0	0	1	0	1	2	1	2	0	1	1	3	0	1	2	2	1	0	1	2	3	2	2	2	0
ZR-049600	South Africa	Calvinia	4	F	2	A	2	0	0	0	0	0	0	0	2	2	2	2	0	0	2	2	2	1	0	0	1	0	1	2	1	2	0	1	1	3	1	1	2	2	1	0	2	2	1	2	2	1	0
ZR-049769	South Africa	Calvinia	4	F	2	A	2	0	0	0	1	0	0	0	2	1	2	1	0	0	2	2	2	1	0	0	1	0	1	2	2	2	0	2	2	2	1	1	2	2	1	1	1	2	2	2	2	2	0
ZR-049678	South Africa	Calvinia	4	F	2	A	0	0	0	0	0	0	0	0	1	2	1	2	0	0	2	0	1	1	0	0	1	0	1	1	1	2	0	1	1	3	0	1	1	2	1	0	1	3	1	2	2	1	0
ZPT073	South Africa	Calvinia	4	M	1	A	0	0	2	0	0	0	0	0	0	2	0	3	0	0	1	1	2	1	0	0	1	0	1	1	0	1	0	0	0	3	1	1	0	2	1	0	2	2	1	3	2	1	0
ZPT074	South Africa	Calvinia	4	M	1	A	1	0	2	0	0	0	0	0	3	1	2	3	0	0	3	2	2	1	1	0	1	0	1	1	0	1	0	0	3	0	1	1	0	2	1	0	1	2	2	3	2	1	0
ZPT077	South Africa	Calvinia	4	M	1	A	0	0	2	0	0	0	0	0	0	2	0	3	0	0	1	1	2	1	0	0	1	0	1	1	0	1	0	0	0	2	1	1	0	2	1	0	2	2	1	3	2	1	0
PEM R15074	South Africa	Kammiesberg	4	M	1	A	0	0	3	0	0	0	0	0	1	3	1	3	0	0	1	1	2	2	0	1	1	0	1	1	2	3	2	3	1	0	0	1	2	3	1	0	1	1	1	3	2	2	0
ZR-049677	South Africa	Calvinia	4	M	1	A	0	0	0	0	0	0	0	0	2	1	2	1	0	0	2	0	1	1	0	0	1	0	1	1	1	2	0	2	1	3	0	1	1	2	1	0	2	2	1	2	2	1	0
ZR-049613	South Africa	Middelpos	4	M	1	A	0	0	0	0	0	0	0	0	1	3	0	3	0	0	1	2	2	2	0	0	1	0	1	1	2	2	0	2	1	2	1	1	2	1	1	0	2	1	1	2	2	2	0
ZR-049659	South Africa	Calvinia	4	M	1	A	0	0	0	0	1	0	0	0	2	0	2	0	1	0	2	1	2	1	0	0	1	0	1	1	2	2	0	1	2	2	1	1	3	2	1	0	2	1	0	2	2	1	0
ZR-049739	South Africa	Calvinia	4	M	1	A	0	0	0	0	1	0	0	0	0	2	0	2	0	0	1	0	2	3	0	2	1	0	1	1	1	0	0	1	2	1	1	1	3	1	1	0	2	1	0	2	2	1	0
ZPT117	South Africa	Barrydale	5	F	2	A	2	0	0	1	1	0	0	1	3	0	3	0	0	0	3	0	1	1	1	0	1	0	0	0	0	0	0	0	2	0	0	1	2	2	1	0	2	3	3	2	1	2	1
ZPT120	South Africa	Barrydale	5	F	2	A	2	0	0	1	1	0	0	0	3	0	3	0	0	0	3	0	1	1	1	0	1	0	1	1	0	0	0	0	2	0	0	1	2	2	1	0	1	3	3	2	1	2	1
PEM R10782	South Africa	Ladismith	5	F	2	A	0	0	1	0	0	0	0	0	1	2	3	1	0	0	2	3	1	1	1	0	0	0	1	1	0	0	0	0	1	0	0	1	2	3	1	0	2	3	3	3	1	1	1
PEM R15330	South Africa	Ladismith	5	F	2	A	0	0	1	1	0	0	0	0	1	3	1	3	0	0	1	1	1	2	0	0	1	0	1	1	0	0	0	0	1	0	1	1	3	2	1	0	1	2	3	3	1	3	1
PEM R15340	South Africa	Touwsriver and Montagu	5	F	2	A	0	0	1	1	0	0	0	0	0	3	0	3	0	0	1	1	1	1	0	0	1	0	1	1	0	0	0	0	0	2	1	1	2	2	1	0	1	2	3	3	1	2	1
PEM R10839	South Africa	Touwsriver and Montagu	5	F	2	A	0	0	1	1	0	0	0	0	0	3	0	3	0	0	1	3	1	1	0	1	1	0	1	1	0	0	0	0	0	2	1	1	2	1	1	0	1	3	3	3	1	2	1
PEM R15057	South Africa	Touwsriver and Montagu	5	F	2	A	0	0	1	1	0	0	0	0	0	3	0	3	0	0	1	2	1	1	0	0	1	0	1	1	0	0	0	0	0	2	1	1	2	1	1	0	1	3	3	3	1	2	1
PEM R15210	South Africa	Touwsriver and Montagu	5	F	2	A	0	0	1	1	0	0	0	0	0	3	0	3	0	0	1	2	1	1	0	1	1	0	1	1	0	0	0	0	0	2	1	1	2	1	1	0	1	3	3	3	1	2	1
ZR-043318	South Africa	Montagu	5	F	2	A	1	0	0	1	1	0	0	0	1	3	2	2	0	0	2	2	1	1	0	1	1	0	0	0	0	0	0	0	1	3	1	1	3	1	1	0	1	2	3	2	2	2	1
ZR-043321	South Africa	Montagu	5	F	2	A	1	1	0	0	1	0	0	0	1	3	2	1	0	0	2	3	2	1	0	1	1	0	0	0	0	0	0	0	2	2	1	1	3	2	1	0	1	2	2	1	2	3	1
ZR-043458	South Africa	Montagu	5	F	2	A	1	0	0	0	1	0	0	0	2	1	2	1	0	0	2	2		1	0	0	1	0		0	0	0	0	0	2	2					0	0	2	2	3		2	2	1
ZR-048073	South Africa	Montagu	5	F	2	A	0	0	0	0	1	0	0	0	0	2	1	2	0	0	1	0		1	0	1	1	0			0	0	0	0	0	3					0	0	2	2	3		1	1	1
ZR-043425	South Africa	Hex River	5	F	2	A	0	0	0	0	0	0	0	0	0	2	0	2	0	0	1	1	2	1	0	2	1	0	0	0	0	0	0	0	1	3	1	1	2	2	1	0	2	2	2	1	2	1	1
ZR-043433	South Africa	Hex River	5	F	2	A	0	0	0	0	0	0	0	0	2	2	1	2	0	0	2	3	2	1	0	0	1	0	1	0	0	0	0	0	1	2	1	1	2	2	0	0	3	2	3	2	2	3	1
ZR-043434	South Africa	Hex River	5	F	2	A	1	1	0	0	0	0	0	0	2	2	2	1	0	0	2	2	1	1	0	1	1	0	0	0	0	0	0	0	2	1	0	1	1	1	0	0	2	2	3	2	1	3	1
ZPT121	South Africa	Barrydale	5	M	1	A	0	0	0	1	0	0	0	0	2	1	2	1	0	0	3	1	1	1	1	0	1	0	0	0	0	0	0	0	2	0	0	1	2	2	0	0	1	1	3	2	1	2	1
PEM R15179	South Africa	Ladismith	5	M	1	A	0	0	1	0	0	0	0	1	0	3	1	3	0	0	1	3	2	1	0	2	1	0	1	1	0	0	0	0	0	3	0	1	1	2	1	0	1	2	1	3	1	2	1
PEM R15125	South Africa	Touwsriver and Montagu	5	M	1	A	0	0	1	0	0	0	0	0	0	3	0	3	0	0	1	1	1	1	0	0	1	0	1	1	0	0	0	0	0	2	1	1	2	1	1	0	1	2	1	3	1	2	1
PEM R15175	South Africa	Touwsriver and Montagu	5	M	1	A	0	0	1	0	0	0	0	0	0	3	0	3	0	0	1	1	1	1	0	0	1	0	1	1	0	0	0	0	0	2	1	1	2	1	1	0	1	2	1	3	1	2	1
PEM R15213	South Africa	Touwsriver and Montagu	5	M	1	A	0	0	1	0	0	0	0	0	0	3	0	3	0	0	1	1	1	1	0	0	1	0	1	1	0	0	0	0	0	2	1	1	2	1	1	0	2	2	1	3	1	2	1
PEM R15410	Namibia	Karas	6	F	2	A	0	3	0	0	1	0	3	0	3	2	3	2	0	3	3	1	3	2	0	1	0	3	1	1	0	1	0	0	3	0	1	0	0	2	0	0	3	1	1	0	1	3	0
PEM R15238	Namibia	Klein Karas	6	F	2	A	1	3	0	0	1	0	3	0	3	0	3	1	0	3	3	1	3	2	1	1	0	3	1	1	0	0	0	0	3	0	1	0	0	2	0	0	3	1	1	0	1	3	0
PEM R15111	Namibia	Ukamas	6	F	2	A	1	3	0	0	1	0	3	1	2	2	2	1	0	3	3	1	3	2	1	1	0	3	1	1	0	1	0	0	2	0	1	0	0	2	0	0	3	1	1	0	1	2	0
PEM R15096	South Africa	Upington	6	F	2	A	0	3	0	0	1	0	0	0	3	3	3	3	0	0	3	0	3	1	0	0	0	3	1	1	0	0	0	0	3	0	1	0	3	3	0	0	3	1	2	0	1	3	0
PEM R15112	South Africa	Upington	6	F	2	A	0	3	0	0	0	1	0	0	3	3	3	3	0	0	3	0	3	2	0	0	0	3	1	1	0	0	0	0	3	0	1	0	3	3	0	0	3	1	3	0	1	3	0
ZR-046658	Namibia	Grunau	6	F	2	A	0	3	0	0	1	0	3	3	3	2	1	3	0	3	3	1	2	2	1	1	0	3	1	1	1	2	0	0	3	1	1	0	3	3	0	0	2	1	2	1	1	3	0
ZR-047324	Namibia	Aus	6	F	2	A	0	3	0	0	1	0	3	0	2	2	1	2	0	0	2	1	3	2	0	0	0	3	1	0	0	2	0	0	1	2	1	0	3	3	0	0	2	1	3	0	1	2	0
ZR-043462	Namibia	Namibia	6	F	2	A	1	3	0	0	1	0	3	0	3	1	1	3	0	3	2	1		2	0	1	0	3			1	2	0	0	3	1					0	0	3	1	3		2	3	0
NM_Keetmanshoop5	Namibia	Keetmanshoop	6	F	2	A	0	3	0	0	1	0	3	0	3	2	1	2	0	0	3	1	2	2	0	1	0	3	0	0	0	2	0	0	3	0	1	0	2	3	0	0	2	0	3	0	2	3	0
NM_Aus_6	Namibia	Aus	6	F	2	A	0	3	0	0	1	0	3	0	3	1	2	2	0	3	3	2	2	1	0	1	0	3	0	0	0	1	0	0	2	2	1	0	2	3	0	0	2	0	3	0	1	2	0
NM_Aus_7	Namibia	Aus	6	F	2	A	0	3	0	0	1	0	3	0	3	1	2	2	0	3	3	1	2	2	0	1	0	3	0	0	0	2	0	0	3	1	1	0	2	3	0	0	3	0	3	0	1	3	0
SMN8573	Namibia	Aus	6	F	2	A	0	3	0	0	1	1	0	0	3	1	1	3	0	3	3	1	2	2	0	3	0	3			0	1	0	0	3	1				3	0	0	2	0	3		1	3	0
SMN8571	Namibia	Aus	6	F	2	A	1	3	0	0	0	1	0	0	3	2	1	3	0	3	3	1		1	1	0	0	3			0	1	0	0	3	1					0	0	2	1	3		2	3	0
SMN8572	Namibia	Rosh Pinah	6	F	2	A	0	3	0	0	1	0	3	0	1	3	0	3	0	3	2	2		3	0	0	0	3			0	2	0	0	2	3					0	0	2	0	3		2	2	0
PEM R15431	South Africa	North Orange River	6	M	1	A	0	3	0	0	1	0	3	0	3	3	3	3	0	3	3	1	2	3	1	0	0	3	1	1	0	0	0	0	3	0	1	0	3	3	0	0	2	1	1	0	1	3	0
PEM R15118	South Africa	Upington	6	M	1	A	0	3	0	0	0	1	0	0	3	3	3	3	0	0	3	0	2	3	0	0	0	3	1	1	0	0	0	0	3	0	1	0	3	3	0	0	3	1	1	0	1	3	0
PEM R15331	South Africa	Upington	6	M	1	A	0	3	0	0	0	1	0	0	3	3	3	3	0	0	3	0	2	2	0	0	0	3	1	1	0	0	0	0	3	0	1	0	3	3	0	0	3	1	1	0	1	3	0
ZR-049675		unknown	6	M	1	A	0	3	0	0	1	0	3	0	3	1	3	2	0	3	3	0	3	2	1	1	0	1	0	0	0	2	0	0	3	0	1	0	3	3	0	0	3	1	2	0	1	3	0
SMN8168	Namibia	Luderitz	6	M	1	A	0	3	0	0	0	1	0	0	2	2	0	3	0	3	3	1		3	0	2	0	3			0	2	0	0	3	1					0	0	2	0	2		2	2	0
PEM R15232	South Africa	Calitzdorp	7	F	2	A	1	2	0	0	1	0	0	2	1	3	0	3	0	0	1	3	1	1	0	0	0	1	1	1	0	0	0	0	3	0	0	1	2	3	0	0	3	3	3	0	1	3	0
UnCo1	South Africa	Oudtshoorn	7	F	2	A	0	0	0	0	1	0	0	0	0	3	0	3	0	0	1	1		1	0	0	1	0				1	0		0	3					1	0	1	2	2		1	2	0
UnCo2	South Africa	Oudtshoorn	7	F	2	A	0	0	0	0	1	0	0	0	0	3	0	3	0	0	1	1		1	0	0	1	0				1	0		0	3					1	0	1	2	2		1	2	0
UnCo3	South Africa	Oudtshoorn	7	F	2	A	0	0	0	0	1	0	0	0	1	3	0	3	0	0	1	1		1	0	0	1	0				1	0		0	3					1	0	1	2	2		1	2	0
Oudtshoorn_VM2	South Africa	Oudtshoorn	7	F	2	A	0	0	0	0	1	0	0	0	0	3	0	3	0	0	1	1		1	0	0	1	0				1	0		0	3					1	0	1	2	2		1	2	0
Oudtshoorn_VM3	South Africa	Oudtshoorn	7	F	2	A	0	0	0	0	1	0	0	0	0	3	0	3	0	0	1	1		1	0	0	1	0				1	0		0	3					1	0	1	2	2		1	2	0
