## Supplementary Table S10 for "Testing alternative phylogenetic hypotheses for the tent tortoise species complex (Reptilia, Testudinidae) using multiple data types and methods"

### Sheet: Sheet1
	Table S10. SAMOVA analysis results for the mtDNA and microsatellite DNA datasets across all scenarios (tests with different cluster schemes from K=2 to K=12). “ * ” indicates p < 0.05, “ ** ”, p < 0.01 and “ *** ” p < 0.001
	mtDNA	scenario	Va	Vb	Vc	FSC	FST	FCT	p (Vc and FST)	p (Vb and FSC)	p (Va and FCT)
		K = 2	43.89	27.3	13.42	0.67	0.84	0.52	***	***	***
		K = 3	50.13	31.1	13.42	0.7	0.86	0.53	***	***	***
		K = 4	58.37	8.94	13.42	0.4	0.83	0.72	***	***	***
		K = 5	50.46	18.9	13.42	0.58	0.84	0.61	***	***	***
		K = 6	62.57	3.55	13.42	0.21	0.83	0.79	***	***	***
		K = 7	60.72	4.33	13.42	0.24	0.83	0.77	***	***	***
		K = 8	61.78	2.79	13.42	0.17	0.83	0.81	***	***	***
		K = 9	62.74	-2.29	13.42	-0.17	0.82	0.81	***	**	***
		K = 10	58.2	-0.26	13.42	-0.02	0.81	0.81	***	NS	***
		K = 11	57.76	-1.4	13.42	-0.12	0.81	0.83	***	NS	***
		K = 12	57.67	-2.64	13.42	-0.24	0.8	0.84	***	NS	***
	microsatellite DNA	scenario	Va	Vb	Vc	FSC	FIT	FIS	FCT	p (Vd and FIT)	p (Vc and FIS)	p (Vb and FSC)	p (Va and FCT)
		K = 2	4056.43	112.78	-218	0.12	0.79	-0.27	0.81	***	***	***	**
		K = 3	4057.32	113.54	-218	0.12	0.79	-0.27	0.81	***	NS	***	***
		K = 4	4055.79	111.55	-218	0.12	0.79	-0.27	0.81	***	NS	***	***
		K = 5	4032.23	107.58	-218	0.12	0.79	-0.27	0.81	***	NS	***	***
		K = 6	4023.56	103.89	-218	0.11	0.79	-0.27	0.81	***	NS	***	***
		K = 7	3890.17	107.41	-218	0.11	0.78	-0.27	0.81	***	NS	***	***
		K = 8	3594.48	79.85	-218	0.09	0.77	-0.27	0.8	***	NS	***	***
		K = 9	3551.88	178.81	-218	0.18	0.77	-0.27	0.78	***	NS	***	***
		K = 10	3895.5	81.7	-218	0.09	0.78	-0.27	0.81	***	NS	***	***
		K = 11	3905.39	81.03	-218	0.09	0.78	-0.27	0.81	***	NS	***	***
		K = 12	3524.86	69.45	-218	0.08	0.76	-0.27	0.8	***	NS	***	***
