## Supplementary Table S11 for "Testing alternative phylogenetic hypotheses for the tent tortoise species complex (Reptilia, Testudinidae) using multiple data types and methods"

### Sheet: Sheet1
	Table S11. The genetic diversity analysis results of Arlequin showing locality information, sample size, geographic coordinates, polymorphic sites, number of haplotypes (h), haplotype diversity (Hd), average number of nucleotide differences (K), nucleotide diversity (Pi), gene diversity, genetic diversity (Theta, H), polymorphic loci and number of alleles (Allele No.) among different localities, …
	mtDNA	Locality	Country	Sample size	Longitude	Latitude	Clade	h	Hd	K	Pi
		Aberdeen	South Africa	5	24.07	-32.48	C1	1	0	0	0
		Aus	Namibia	6	16.26	-26.67	C6	2	0.33	0.67	0.00028
		Barrydale	South Africa	3	20.72	-33.91	C5	1	0	0	0
		Beaufort West	South Africa	12	22.57	-32.35	C1	9	0.95	3.3	0.00137
		Bitterfontein	South Africa	6	18.26	-31.03	C3	1	0	0	0
		Calvinia	South Africa	20	19.77	-31.47	C2, C4	10	0.86	47.25	0.01954
		Carnarvon	South Africa	14	22.13	-30.96	C2	4	0.7582	1.62637	0.00067
		De Aar	South Africa	3	24.01	-30.65	C2	1	0	0	0
		Fraserburg	South Africa	5	21.51	-31.91	C2	3	0.8	2.4	0.00099
		Gamoep	South Africa	13	18.42	-29.9	C2	5	0.782	2.5	0.00103
		Grahamstown	South Africa	9	26.52	-33.29	C1	3	0.7333	3.1333	0.0013
		Grunau	Namibia	9	18.38	-27.73	C6	8	0.9722	3.6666	0.00152
		Hanover	South Africa	4	24.43	-10.21	C2	3	0.8333	1.6666	0.00069
		Kenhardt	South Africa	6	21.14	-29.34	C2	5	0.9333	1.6	0.00066
		Laingsburg	South Africa	19	20.85	-33.19	C1	10	0.82456	1.85965	0.00077
		Lekkersing	South Africa	5	17.09	-29	C3	4	0.9	1.6	0.00066
		Loeriesfontein	South Africa	18	19.43	-30.94	C2, C4	7	0.79085	50.8497	0.02102
		Loxton	South Africa	23	22.35	-31.47	C2	13	0.92885	3.57312	0.00148
		Marydale	South Africa	3	22.1	-29.41	C2	3	1	1.333	0.00055
		Matjiesfontein	South Africa	15	20.58	-33.23	C1	8	0.89524	4.15238	0.00172
		Middelpos	South Africa	5	20.22	-31.9	C4	2	0.6	0.6	0.00025
		Montagu	South Africa	6	20.11	-33.78	C5	5	0.93333	1.9333	0.0008
		Nuwerus	South Africa	10	18.35	-31.14	C3	2	0.3333	0.6666	0.00028
		Oudtshoorn	South Africa	3	22.2	-33.6	C7	2	0.66667	0.66667	0.00028
		Paulshoek	South Africa	13	18.25	-30.36	C4	2	0.15385	0.15385	6e-05
		Pofadder	South Africa	20	19.39	-29.12	C2	8	0.83684	1.61053	0.00067
		Prieska	South Africa	3	22.74	-29.67	C2	2	0.5	0.5	0.00021
		Prince Albert	South Africa	29	22.02	-33.22	C1	7	0.69458	7.28079	0.00301
		Richmond	South Africa	4	23.94	-31.41	C1, C2	2	0.5	46	0.01902
		Richtersveld	South Africa	3	17.13	-28.63	C3	3	1	2	0.00083
		Somerset East	South Africa	4	25.58	-32.71	C1	2	0.5	3.5	0.00145
		Steytlerville	South Africa	9	24.33	-33.33	C1	9	1	4.77778	0.00198
		Sutherland	South Africa	16	20.66	-32.39	C4	6	0.81667	2.65	0.0011
		Tankwa	South Africa	6	19.85	-32.8	C1	6	1	2.66	0.0011
		Tirasberg	Namibia	6	16.6	-26.16	C6	4	0.86667	1.86667	0.00077
		Victoria West	South Africa	24	23.11	-31.4	C1, C2	14	0.94565	43.029	0.01779
		Williston	South Africa	10	20.91	-31.35	C2	5	0.66667	1.5111	0.00062
	Microsatellite DNA	Locality	Country	Sample size	Longitude	Latitude	Clade	Theta (H)	Polymorphic loci	Alleles No.	Gene diversity
		Aberdeen	South Africa	5	24.07	-32.48	C1	2.1658	13	4.692	0.6841
		Aus	Namibia	6	16.26	-26.67	C6	1.3753	12	4.583	0.579
		Barrydale	South Africa	3	20.72	-33.91	C5	1.1212	10	3.6	0.5285
		Beaufort West	South Africa	12	22.57	-32.35	C1	2.3408	13	7.714	0.7113
		Bitterfontein	South Africa	6	18.26	-31.03	C3	0.96	11	3.455	0.4897
		Calvinia	South Africa	20	19.77	-31.47	C2, C4	3.5723	14	11.786	0.7812
		Carnarvon	South Africa	14	22.13	-30.96	C2	1.3881	13	6.231	0.5812
		De Aar	South Africa	3	24.01	-30.65	C2	0.9266	13	3.077	0.4809
		Fraserburg	South Africa	5	21.51	-31.91	C2	1.2661	11	4.273	0.5587
		Gamoep	South Africa	13	18.42	-29.9	C2	2.0952	14	7.714	0.6769
		Grahamstown	South Africa	9	26.52	-33.29	C1	2.3289	11	6.769	0.6759
		Grunau	Namibia	9	18.38	-27.73	C6	1.5409	12	7	0.6064
		Hanover	South Africa	4	24.43	-10.21	C2	0.8578	11	3.091	0.4617
		Kenhardt	South Africa	6	21.14	-29.34	C2	1.272	11	3.692	0.5222
		Laingsburg	South Africa	19	20.85	-33.19	C1	3.1585	13	11.357	0.7438
		Lekkersing	South Africa	5	17.09	-29	C3	1.086	12	3.833	0.5206
		Loeriesfontein	South Africa	18	19.43	-30.94	C2, C4	3.3594	13	11.357	0.7844
		Loxton	South Africa	23	22.35	-31.47	C2	2.1244	14	9.214	0.6799
		Marydale	South Africa	3	22.1	-29.41	C2	0.5	7	2.857	0.3589
		Matjiesfontein	South Africa	15	20.58	-33.23	C1	2.0965	13	8.769	0.6771
		Middelpos	South Africa	5	20.22	-31.9	C4	2.1951	8	4.214	0.6888
		Montagu	South Africa	6	20.11	-33.78	C5	1.9294	12	5.077	0.6382
		Nuwerus	South Africa	10	18.35	-31.14	C3	1.3236	13	5	0.5696
		Oudtshoorn	South Africa	3	22.2	-33.6	C7	0.68	8	2.444	0.4166
		Paulshoek	South Africa	13	18.25	-30.36	C4	1.9185	13	7.769	0.6573
		Pofadder	South Africa	20	19.39	-29.12	C2	1.8319	13	9.357	0.6226
		Prieska	South Africa	3	22.74	-29.67	C2	1.3333	12	3.167	0.5714
		Prince Albert	South Africa	29	22.02	-33.22	C1	2.5414	14	13.5	0.7176
		Richmond	South Africa	4	23.94	-31.41	C1, C2	2.4772	12	3.786	0.6756
		Richtersveld	South Africa	3	17.13	-28.63	C3	1.1428	13	2.538	0.5333
		Somerset East	South Africa	4	25.58	-32.71	C1	1.7412	11	4.455	0.6352
		Steytlerville	South Africa	9	24.33	-33.33	C1	1.813	11	6	0.6394
		Sutherland	South Africa	16	20.66	-32.39	C4	3.0074	12	8.429	0.7434
		Tankwa	South Africa	6	19.85	-32.8	C1	2.5953	14	5.143	0.7218
		Tirasberg	Namibia	6	16.6	-26.16	C6	1.5315	12	5.5	0.6049
		Victoria West	South Africa	24	23.11	-31.4	C1, C2	2.4624	14	12.357	0.7111
		Williston	South Africa	10	20.91	-31.35	C2	1.5023	13	5.154	0.6003
