## Supplementary Table S12 for "Testing alternative phylogenetic hypotheses for the tent tortoise species complex (Reptilia, Testudinidae) using multiple data types and methods"

### Sheet: Sheet1
		Table S12. The Migrate analysis results (using microsatellite data) estimated effective population sizes of the seven mtDNA clades (Θ1-Θ7), and the potential gene flow rate (M). M1->2 denotes the gene flow rate from Clade 1 to Clade 2. The directional gene flows occurring in the two intergradation zones, between Clade 1 and Clade 2, and between C2 and C4 are in bold.
		Parameter	Mode	Median	Mean
		Θ1	0.0987	0.0985	0.09804
		Θ2	0.0987	0.09857	0.0982
		Θ3	0.09817	0.09777	0.09687
		Θ4	0.0985	0.0983	0.09767
		Θ5	0.0985	0.09817	0.09739
		Θ6	0.0987	0.0985	0.09799
		Θ7	0.09843	0.09803	0.0972
		M2->1	91	91.667	91.299
		M3->1	39.667	40.333	39.735
		M4->1	54.333	55	54.9
		M5->1	4.333	9.667	4.348
		M6->1	71	63	59.541
		M7->1	9	12.333	9.046
		M1->2	136.333	135.667	128.374
		M3->2	20.333	21	20.531
		M4->2	34.333	35	34
		M5->2	20.333	21.667	20.662
		M6->2	23.667	24.333	23.986
		M7->2	14.333	16.333	14.487
		M1->3	37.667	38.333	37.528
		M2->3	55.667	56.333	55.911
		M4->3	39.667	41	39.761
		M5->3	17	17.667	16.97
		M6->3	25.667	26.333	25.766
		M7->3	16.333	17.667	16.512
		M1->4	84.333	87	89.141
		M2->4	55.667	56.333	55.752
		M3->4	25	25.667	25.044
		M5->4	20.333	21	20.282
		M6->4	33.667	34.333	34.064
		M7->4	20.333	21	20.568
		M1->5	31	31.667	31.154
		M2->5	29.667	30.333	29.828
		M3->5	26.333	27	26.283
		M4->5	13	15	13.093
		M6->5	46.333	47	46.327
		M7->5	10.333	13	10.614
		M1->6	27	29.667	37.48
		M2->6	67	67.667	66.701
		M3->6	19.667	20.333	19.78
		M4->6	49.667	50.333	49.803
		M5->6	16.333	17.667	16.291
		M7->6	12.333	14.333	12.076
		M1->7	18.333	19.667	18.951
		M2->7	31	31.667	31.057
		M3->7	15.667	17	15.767
		M4->7	61	59	56.508
		M5->7	38.333	38.333	37.66
		M6->7	41.667	43	42.227
