## Supplementary Table S13 for "Testing alternative phylogenetic hypotheses for the tent tortoise species complex (Reptilia, Testudinidae) using multiple data types and methods"

### Sheet: Sheet1
			Table S13. Summary of results retrieved with multivariate approaches, PERMANOVA, DFA with continuous and discrete datasets, with sexes analyzed independently to determine the most likely clustering schemes.
			Dataset	Method			Group	Clade
					F	p-value		C1	C2	C3	C4	C5	C6	C7
			Continuous	PERMANOVA	8.304	0.0001	Female	Yes	Yes	Yes	Yes	Yes	Yes	Yes
					8.264	0.0001	Male	C1=C5	Yes	C3=C4	C3=C4	C1=C5	Yes	Unknown
				DFA	n/a	0	Female	C1=C7	Yes	Yes	Yes	Yes	Yes	C1=C7
					n/a	0	Male	Yes	Yes	C3=C4	C3=C4	Yes	Yes	Unknown
			Discrete	PERMANOVA	21.172	0.0001	Female	Yes	Yes	Yes	Yes	Yes	Yes	Yes
					12.28	0.0001	Male	C1=C5	Yes	Yes	Yes	C1=C5	Yes	Unknown
			Note: "n/a" indicate not applicable.
